# Sex-biased Transcriptome in *in vitro* Produced Bovine Early Embryos

**DOI:** 10.1101/2025.03.04.641446

**Authors:** Meihong Shi, Guangsheng Li, Hannah Marie Araujo, Angie S Lee, Jingzhi Zhang, Yoke Lee Lee, IISAGE Consortium, Soon Hon Cheong, Jingyue (Ellie) Duan

## Abstract

**Background:** Morphologic sex differences between males and females typically emerge after the primordial germ cell migration and gonad formation, although sex is determined at fertilization based on chromosome composition. A key debated sexual difference is the embryonic developmental rate, with *in vitro* produced male embryos often developing faster. However, the molecular mechanisms driving early embryonic sex differences remain unclear.

**Results:** To investigate the transcriptional sex difference during early development, *in vitro* produced bovine blastocysts were collected and sexed by PCR. A significant male-biased development was observed in expanded blastocysts. Ultra-low input RNA-seq analysis identified 837 DEGs, with 231 upregulated and 606 downregulated in males. Functional enrichment analysis revealed male-biased DEGs were associated with metabolic regulation, whereas female-biased DEGs were related to female gonad development, sex differentiation, inflammatory pathways, and TGF-beta signaling. Comparing X chromosome and autosome expression ratio, we found that female-biased DEGs contributed to the higher X-linked gene dosage, a phenomenon not observed in male embryos. Moreover, we identified the sex-biased transcription factors and RNA-bind proteins, including pluripotent factors such as *SOX21* and *PRDM14*, and splicing factors *FMR1* and *HNRNPH2*. Additionally, we revealed 1,555 significantly sex-biased differential alternative splicing (AS), predominantly skipped exons, mapped to 906 genes, with 59 overlapping with DEGs enriched in metabolic and autophagy pathways. By incorporating novel isoforms from long reads sequencing, we identified 1,151 sex-biased differentially expressed isoforms (DEIs) associated with 1,017 genes. Functional analysis showed that female-biased DEIs were involved in the negative regulation of transcriptional activity, while male-biased DEIs were related to energy metabolism. Furthermore, we identified sex-biased differential exon usage in *DENND1B, DIS3L2, DOCK11, IL1RAPL2,* and *ZRSR2Y,* indicating their sex-specific regulation in early embryo development.

**Conclusion:** This study provided a comprehensive analysis of transcriptome differences between male and female bovine blastocysts, integrating sex-biased gene expression, alternative splicing, and isoform dynamics. Our findings indicate that enriched metabolism processes in male embryos may contribute to the faster developmental pace, providing insights into sex-specific regulatory mechanisms during early embryogenesis.

**Plain English summary:** Male and female early embryos develop at different speeds, with male embryos often developing faster than female embryos. However, the reasons behind these early differences remain unclear. In this study, we examined gene activity in bovine embryos to uncover the biological factors regulating these early sex differences. We collected in vitro-produced bovine blastocysts, examined their sex, and confirmed that male embryos develop faster. By analyzing global gene activity, including alternative splicing, which allows one gene to code for multiple RNA isoforms and proteins, we found distinct gene expression profiles between male and female embryos. Male embryos showed higher activity in genes related to metabolism and cellular functions, while female embryos had increased activity in genes associated with female-specific gonad development and gene expression regulation. We also examined differences in how genes on the X chromosome were expressed. Female embryos had higher X-linked gene expression, which may contribute to sex-specific developmental regulation. Additionally, we identified sex-specific transcription factors and RNA-binding proteins that regulate early embryo development, some of which are known to control pluripotency and gene splicing. Overall, our study provides new insights into how gene activity shapes early sex differences, suggesting that enhanced metabolism in male embryos may be a key driver of their faster developmental rate.

**Highlights:**

- Male embryos develop faster due to increased gene expression in metabolism pathways
- Female embryos exhibit higher X-linked gene expression, suggesting X-dosage compensation plays a role in early development
- Sex-biased alternative splicing events contribute to embryonic metabolism, autophagy, and transcriptional regulation in embryos
- Sex-biased isoform diversity contributes to distinct developmental regulation in male and female embryos
- Key pluripotency factors (SOX21, PRDM14) and splicing regulators (FMR1, HNRNPH2) drive sex-specific gene expression
