## Supplementary material for "Sex-biased Transcriptome in *in vitro* Produced Bovine Early Embryos": Table S1

### Sheet: Table S1
Table S1 Primers that were used for sexing embryo
Gene ID	Genbank ID	Forward (5’ – 3’)	Reverse (5’ – 3’)	Size (bp)
Autosomal*	NC_037346.1	TGGAAGCAAAGAACCCCGCT	TCGTGAGAAACCGCACCCTG	217
Y-linked*	NC_016145.1	GATCACTATACATACACCACT	AAGGCTATGCTACACAAATTCTG	143
Note: Primers labeled with * were referred from Xiao et al, 2021.

### Sheet: Table S2
Table S2 Primers that were used for validation of DEGs
Gene ID	Genbank ID	Chromosome	Forward (5’ – 3’)	Reverse (5’ – 3’)	Size
DDX3Y	NM_001172595.1	Y	TGGCCGTTCTAGGAGATTCAG	GCCTGCACGACCACTACTAT	97
EIF1AY	NM_001145757.1	Y	CGCTACAGCTATGCCCAAGA	ACATCAGCTTTGTTGTCCTGAT	282
GAPDH	NM_001034034.2	5	GGCAAGGTCATCCCTGAG	GCAGGTCAGATCCACAACAG	90
GGNBP1	NM_001098993.2	23	AAGTTCCCTCTCAAGGAAGGC	AGGCCAGTTTCCCATTTCGT	336
H2AFZ*	NM_174809.2	6	AGCCATCCTGGAGTACCTCA	GTGACGAGGGGTAATACGCTTTA	91
MAGEB1	XM_059883862.1	X	CCTCTGCCATGATTGCTCCT	AGCTCTATGCGATCAGTGGC	184
MAGEB16	NM_001105399.2	X	GCCGCCCGTAAGAATCAAAC	GGACTGAGTGGAGGCTTGAC	85
MIOX	NM_001101065.1	5	GCCCATCCAGACAAGGACTG	GAAGGTGCAGTCACGGAAGA	159
NNAT	NM_001201324.1	13	TGGTACATTTTCCGCGTGCT	TGAACACCTCACTTCTCGCA	115
SVIP	XM_002699074.6	29	AGAGAAGACAGAAGGAGGCTGC	GACTCTTCCATTCATGCTGTGC	169
XIST*	XR_001495594.2	X	GATCAACATGCCTGCAATGCTA	GGCAGACATGGAAGAGGGTAA	83
ZRSR2Y	XM_059884060.1	Y	CTACGACCCTGACGCAAACT	TCACACTGAAGCTGTCGTCC	246
Note: Primers labeled with * were referred from Xiao et al, 2021.

### Sheet: Table S3
Table S3 Primers that were used for alternative splicing
Gene ID	Genbank ID	Forward (5’ – 3’)	Reverse (5’ – 3’)	Size (bp)
				Exon included/Exon excluded
CEP78	XM_005210051.5	CAGCAGAGTGCCTTAGGACAA	TTCAAAAGACTCCTGCCGCT	225/177
CEP350	XM_059875815.1	GCTCAGTGACAGCGAAAGTC	TTCGTACTGGCTTGACCACTT	243/129
RNH1	NM_001035319.2	CCAACGAGCTCGGCGAC	ATGTCATTGTTGCTCACCACGA	352/181
WWC2	XM_024986463.2	AGCATGGTTGTACGCCCC	CATCGTTGAGGCGACTCTG	334/241
ZMYND11	XM_005214444.5	AGTCCACGGTATGCATCCAA	CTCCAGGCAAATGGCATTCA	248/203
