## Supplementary material for "Sex-biased Transcriptome in *in vitro* Produced Bovine Early Embryos": Table S4

### Sheet: embryo sex ratio
Sex ratio of bovine embryos derived from IVF
Embryos						Sex ratio	P-value
Collection day	Development stage	Embryo in total	Sexed embryo	Male	Female	(Male/Female)
Day7	Expanded	167	155	107	48	2.22917	2.15e-06
	Hatched	12	12	8	4	2	0.2482
Day 8	non-expanded	110	99	80	19	4.21053	8.748e-10
	Expanded	117	112	91	21	4.33333	3.73e-11
	Hatched	38	34	29	5	5.8	3.856e-05
In total		444	412	315	97	3.24742
Note: Expected ratio of male to female is 1:1. A Prarson Chi-square test was performed using R for statistical comparisons of embryo sex.

### Sheet: statistics of sequencing data
Sample	Raw reads	Raw data	Error(%)	Q20(%)	Q30(%)	GC(%)	Unique mapping
M3_2	57003540	8.6	0.03	93.87	88.17	47.6	0.8379
M2_1	45836302	6.9	0.04	92.86	86.67	46.08	0.8271
F1_1	38614200	5.8	0.04	91.12	84.67	45.8	0.8292
M1_1	34234130	5.1	0.04	90.2	83.65	46.52	0.82
F1_2	26125872	3.9	0.04	89.94	83.16	46.84	0.8121
M1_2	27327452	4.1	0.04	91.7	85.13	47.17	0.8384
F2_1	37373988	5.6	0.04	90.8	84.33	45.23	0.8223
F2_2	20705934	3.1	0.04	90.13	83.22	46.78	0.8094
F3_1	27721338	4.2	0.04	90.47	83.42	46.11	0.8163
M3_1	40473370	6.1	0.04	91.73	85.39	47.52	0.8182
F3_2	44269066	6.6	0.04	92.23	86.02	46.02	0.8482
