## Supplementary material for "Sex-biased Transcriptome in *in vitro* Produced Bovine Early Embryos": Table S6

### Sheet: overlap between DEG and AS
gene name
THEM4
CHM
C3H1orf146
MAP1LC3A
TIMP1
GMPR
FUNDC1
MACC1
RPL13A
SNRPN
PIGA
BDH2
RPL22L1
DTYMK
HUWE1
LOC510185
GNL3L
ATF7IP
MYG1
LOC107132045
BRCC3
UPF3B
DHODH
YIF1A
NDUFAF3
PHF6
SLC25A26
MDH2
PLAAT1
CYC1
CNBP
HERC2
TMEM164
NDUFS8
CPM
SLC30A2
METAP1D
EIF2S3
FRMD8
P4HA1
MBNL3
KANSL3
ST6GALNAC2
UROD
LOC104970537
LAMP2
TRAPPC6A
GPX4
GPANK1
CMKLR2
RHEBL1
TMEM42
TARBP2
PEMT
ERCC5
RRAGB
LOC112445007
TPD52L1
RMDN1

### Sheet: genomic feature of DEG
	DEGs	AS genes	Overlap
Autosome	574	873	42
X chromosome	250	33	17
Y chromosome	13	0	0
Escaping genes	18/55	3/55	2/55

### Sheet: GO enrichment of overlap gene
	ONTOLOGY	ID	Description	BgRatio	RichFactor	FoldEnrichment	zScore	pvalue	p.adjust	qvalue	geneID	Count
GO:0006417	BP	GO:0006417	regulation of translation	74/15517	0.0540541	18.2338	8.10292	6.6824e-05	0.00922884	0.00718388	RPL13A/UPF3B/CNBP/EIF2S3	4
GO:0045727	BP	GO:0045727	positive regulation of translation	29/15517	0.103448	34.8958	9.96224	8.44075e-05	0.00922884	0.00718388	UPF3B/CNBP/EIF2S3	3
GO:0034248	BP	GO:0034248	regulation of amide metabolic process	80/15517	0.05	16.8663	7.75798	9.06683e-05	0.00922884	0.00718388	RPL13A/UPF3B/CNBP/EIF2S3	4
GO:0034250	BP	GO:0034250	positive regulation of amide metabolic process	31/15517	0.0967742	32.6445	9.61653	0.000103404	0.00922884	0.00718388	UPF3B/CNBP/EIF2S3	3
GO:0010608	BP	GO:0010608	post-transcriptional regulation of gene expression	140/15517	0.0285714	9.63789	5.59816	0.000772031	0.0462913	0.0360339	RPL13A/UPF3B/CNBP/EIF2S3	4
GO:0002181	BP	GO:0002181	cytoplasmic translation	61/15517	0.0491803	16.5898	6.65222	0.000778004	0.0462913	0.0360339	RPL22L1/CNBP/EIF2S3	3
GO:0043043	BP	GO:0043043	peptide biosynthetic process	423/15517	0.0141844	4.78477	4.30345	0.00147389	0.0620672	0.0483142	RPL13A/BDH2/RPL22L1/UPF3B/CNBP/EIF2S3	6
GO:0051247	BP	GO:0051247	positive regulation of protein metabolic process	293/15517	0.0170648	5.75642	4.48187	0.00168776	0.0620672	0.0483142	HUWE1/UPF3B/CNBP/EIF2S3/TPD52L1	5
GO:0006221	BP	GO:0006221	pyrimidine nucleotide biosynthetic process	21/15517	0.0952381	32.1263	7.78282	0.00174186	0.0620672	0.0483142	DTYMK/DHODH	2
GO:0010257	BP	GO:0010257	NADH dehydrogenase complex assembly	22/15517	0.0909091	30.666	7.59249	0.00191244	0.0620672	0.0483142	NDUFAF3/NDUFS8	2
GO:0032981	BP	GO:0032981	mitochondrial respiratory chain complex I assembly	22/15517	0.0909091	30.666	7.59249	0.00191244	0.0620672	0.0483142	NDUFAF3/NDUFS8	2
GO:0006220	BP	GO:0006220	pyrimidine nucleotide metabolic process	23/15517	0.0869565	29.3327	7.41446	0.00209063	0.0621962	0.0484145	DTYMK/DHODH	2
GO:0072528	BP	GO:0072528	pyrimidine-containing compound biosynthetic process	24/15517	0.0833333	28.1105	7.24745	0.00227639	0.0625132	0.0486613	DTYMK/DHODH	2
GO:0043604	BP	GO:0043604	amide biosynthetic process	475/15517	0.0126316	4.26096	3.93595	0.0026438	0.0639633	0.0497901	RPL13A/BDH2/RPL22L1/UPF3B/CNBP/EIF2S3	6
GO:0007005	BP	GO:0007005	mitochondrion organization	197/15517	0.0203046	6.84926	4.5052	0.0027111	0.0639633	0.0497901	MAP1LC3A/FUNDC1/NDUFAF3/NDUFS8	4
GO:0010629	BP	GO:0010629	negative regulation of gene expression	201/15517	0.0199005	6.71296	4.44525	0.00291471	0.0639633	0.0497901	RPL13A/ATF7IP/UPF3B/TARBP2	4
GO:0009060	BP	GO:0009060	aerobic respiration	98/15517	0.0306122	10.3263	5.05015	0.00304587	0.0639633	0.0497901	MDH2/CYC1/NDUFS8	3
GO:0006518	BP	GO:0006518	peptide metabolic process	500/15517	0.012	4.04791	3.77751	0.00340814	0.0675947	0.0526168	RPL13A/BDH2/RPL22L1/UPF3B/CNBP/EIF2S3	6
GO:0045333	BP	GO:0045333	cellular respiration	106/15517	0.0283019	9.54696	4.81459	0.0038002	0.0714037	0.0555819	MDH2/CYC1/NDUFS8	3
GO:1901137	BP	GO:1901137	carbohydrate derivative biosynthetic process	359/15517	0.0139276	4.69813	3.86562	0.00405781	0.0724319	0.0563822	PIGA/DTYMK/LOC107132045/DHODH/ST6GALNAC2	5
GO:0000422	BP	GO:0000422	autophagy of mitochondrion	33/15517	0.0606061	20.444	6.09692	0.00428165	0.0727881	0.0566594	MAP1LC3A/FUNDC1	2
GO:0072527	BP	GO:0072527	pyrimidine-containing compound metabolic process	37/15517	0.0540541	18.2338	5.72278	0.00536024	0.0869821	0.0677083	DTYMK/DHODH	2
GO:0009267	BP	GO:0009267	cellular response to starvation	39/15517	0.0512821	17.2988	5.55699	0.0059415	0.0922224	0.0717874	MAP1LC3A/RRAGB	2
GO:0015980	BP	GO:0015980	energy derivation by oxidation of organic compounds	131/15517	0.0229008	7.72502	4.21479	0.00685063	0.0933764	0.0726858	MDH2/CYC1/NDUFS8	3
GO:0031669	BP	GO:0031669	cellular response to nutrient levels	42/15517	0.047619	16.0631	5.33009	0.00686488	0.0933764	0.0726858	MAP1LC3A/RRAGB	2
GO:0031668	BP	GO:0031668	cellular response to extracellular stimulus	43/15517	0.0465116	15.6896	5.25959	0.00718625	0.0933764	0.0726858	MAP1LC3A/RRAGB	2
GO:0042594	BP	GO:0042594	response to starvation	44/15517	0.0454545	15.333	5.19142	0.00751433	0.0933764	0.0726858	MAP1LC3A/RRAGB	2
GO:0006412	BP	GO:0006412	translation	417/15517	0.0119904	4.04468	3.43661	0.00758573	0.0933764	0.0726858	RPL13A/RPL22L1/UPF3B/CNBP/EIF2S3	5
GO:0071496	BP	GO:0071496	cellular response to external stimulus	45/15517	0.0444444	14.9923	5.12544	0.00784908	0.0933764	0.0726858	MAP1LC3A/RRAGB	2
GO:0006914	BP	GO:0006914	autophagy	140/15517	0.0214286	7.22842	4.0366	0.00822081	0.0933764	0.0726858	MAP1LC3A/FUNDC1/RRAGB	3
GO:0061919	BP	GO:0061919	process utilizing autophagic mechanism	140/15517	0.0214286	7.22842	4.0366	0.00822081	0.0933764	0.0726858	MAP1LC3A/FUNDC1/RRAGB	3
GO:0010628	BP	GO:0010628	positive regulation of gene expression	142/15517	0.0211268	7.12661	3.99914	0.00854563	0.0933764	0.0726858	UPF3B/CNBP/EIF2S3	3
GO:0090407	BP	GO:0090407	organophosphate biosynthetic process	274/15517	0.0145985	4.92447	3.5738	0.00867502	0.0933764	0.0726858	PIGA/DTYMK/DHODH/PEMT	4
GO:1903008	BP	GO:1903008	organelle disassembly	48/15517	0.0416667	14.0553	4.93952	0.00889299	0.0933764	0.0726858	MAP1LC3A/FUNDC1	2
GO:0031966	CC	GO:0031966	mitochondrial membrane	316/14787	0.0189873	5.97374	5.04665	0.000466305	0.0271638	0.0244169	FUNDC1/DHODH/NDUFAF3/SLC25A26/CYC1/NDUFS8	6
GO:0005740	CC	GO:0005740	mitochondrial envelope	341/14787	0.0175953	5.53578	4.78499	0.000696181	0.0271638	0.0244169	FUNDC1/DHODH/NDUFAF3/SLC25A26/CYC1/NDUFS8	6
GO:0005743	CC	GO:0005743	mitochondrial inner membrane	238/14787	0.0210084	6.6096	4.9264	0.000915635	0.0271638	0.0244169	DHODH/NDUFAF3/SLC25A26/CYC1/NDUFS8	5
GO:0019866	CC	GO:0019866	organelle inner membrane	259/14787	0.019305	6.07369	4.65153	0.00133443	0.0296912	0.0266887	DHODH/NDUFAF3/SLC25A26/CYC1/NDUFS8	5
GO:1990204	CC	GO:1990204	oxidoreductase complex	88/14787	0.0340909	10.7256	5.167	0.00273347	0.0372542	0.0334869	GMPR/CYC1/NDUFS8	3
GO:0031967	CC	GO:0031967	organelle envelope	452/14787	0.0132743	4.17633	3.87277	0.0029301	0.0372542	0.0334869	FUNDC1/DHODH/NDUFAF3/SLC25A26/CYC1/NDUFS8	6
GO:0031975	CC	GO:0031975	envelope	452/14787	0.0132743	4.17633	3.87277	0.0029301	0.0372542	0.0334869	FUNDC1/DHODH/NDUFAF3/SLC25A26/CYC1/NDUFS8	6
