## Supplementary material for "Sex-biased Transcriptome in *in vitro* Produced Bovine Early Embryos": Table S8

### Sheet: female-biased SE domain
Chromosome	start	end	pfam_domain	width	strand	transcript_id	associated.gene
chrX	66385968	66386098	RAE1_2_domI_C	131	+	NM_001205389.1	CHM
chrX	66385968	66386098	RAE1_2_domI_C	131	+	XM_059883413.1	CHM
chrX	66385968	66386098	RAE1_2_domI_C	131	+	XM_059883414.1	CHM
chr25	33824219	33824319	Methyltr_RsmB-F	101	+	NM_001102303.2	NSUN5
chr25	26877579	26877732	PK_Tyr_Ser-Thr	154	+	NM_001046128.1	PHKG2
chr25	26877579	26877732	Pkinase	154	+	NM_001046128.1	PHKG2
chr25	26877579	26877732	PK_Tyr_Ser-Thr	154	+	XM_059881273.1	PHKG2
chr25	26877579	26877732	Pkinase	154	+	XM_059881273.1	PHKG2
chr22	16954651	16954763	PK_Tyr_Ser-Thr	113	+	NM_001076868.1	CAMK1
chr22	16954651	16954763	Pkinase	113	+	NM_001076868.1	CAMK1
chr22	16954651	16954763	PK_Tyr_Ser-Thr	113	+	XM_005222464.5	CAMK1
chr22	16954651	16954763	Pkinase	113	+	XM_005222464.5	CAMK1
chr21	1956225	1956355	LSM	131	+	NM_001079797.1	SNRPN
chr24	49950220	49950316	CpG_bind_C	97	-	NM_001024517.1	CXXC1
chr19	44027588	44027728	HMG_box	141	-	XM_002696042.7	UBTF
chr19	44027588	44027734	HMG_box_2	147	-	XM_002696042.7	UBTF
chr19	44027588	44027728	HMG_box	141	-	XM_003587451.6	UBTF
chr19	44027588	44027734	HMG_box_2	147	-	XM_003587451.6	UBTF
chr19	44027588	44027728	HMG_box	141	-	XM_010816401.4	UBTF
chr19	44027588	44027734	HMG_box_2	147	-	XM_010816401.4	UBTF
chr19	44027588	44027728	HMG_box	141	-	XM_010816402.4	UBTF
chr19	44027588	44027734	HMG_box_2	147	-	XM_010816402.4	UBTF
chr19	44027588	44027728	HMG_box	141	-	XM_010816403.4	UBTF
chr19	44027588	44027734	HMG_box_2	147	-	XM_010816403.4	UBTF
chr19	44027588	44027728	HMG_box	141	-	XM_024980909.2	UBTF
chr19	44027588	44027734	HMG_box_2	147	-	XM_024980909.2	UBTF
chr19	44027588	44027728	HMG_box	141	-	XM_024980910.2	UBTF
chr19	44027588	44027734	HMG_box_2	147	-	XM_024980910.2	UBTF
chr19	44027588	44027728	HMG_box	141	-	XM_024980911.2	UBTF
chr19	44027588	44027734	HMG_box_2	147	-	XM_024980911.2	UBTF
chr19	44027588	44027728	HMG_box	141	-	XM_059878557.1	UBTF
chr19	44027588	44027734	HMG_box_2	147	-	XM_059878557.1	UBTF
chr19	44027588	44027728	HMG_box	141	-	XM_059878558.1	UBTF
chr19	44027588	44027734	HMG_box_2	147	-	XM_059878558.1	UBTF
chr19	29662295	29662387	SCO1-SenC	93	-	NM_001080243.1	SCO1
chr19	20017918	20018128	PIG-S	211	-	NM_001034216.1	PIGS
chr19	20017918	20018128	PIG-S	211	-	XM_010815813.4	PIGS
chr19	29090149	29090234	WW_FCH_linker	86	-	XM_005220391.5	GAS7
chr19	29090149	29090234	WW_FCH_linker	86	-	XM_005220392.5	GAS7
chr19	29090149	29090234	WW_FCH_linker	86	-	XM_005220393.5	GAS7
chr19	29090149	29090234	WW_FCH_linker	86	-	XM_005220394.5	GAS7
chr19	29090149	29090234	WW_FCH_linker	86	-	XM_010816046.4	GAS7
chr18	55441385	55441476	adh_short	92	-	NM_174701.2	HSD17B14
chr18	55441385	55441476	adh_short_C2	92	-	NM_174701.2	HSD17B14
chr7	12677352	12677430	DNase_II	79	+	NM_001075127.2	DNASE2
chr7	12677352	12677430	DNase_II	79	+	XM_005208650.5	DNASE2
chr7	12677352	12677430	DNase_II	79	+	XM_010806718.4	DNASE2
chr7	38774198	38774248	Arf	51	-	XM_005209225.5	RAB24
chr7	38774198	38774248	Ras	51	-	XM_005209225.5	RAB24
chr5	26522419	26522480	dsrm	62	-	NM_001075678.2	TARBP2
chr5	26522419	26522480	dsrm	62	-	XM_005206156.5	TARBP2
chr5	26522419	26522480	dsrm	62	-	XM_024991691.2	TARBP2
chr5	26522419	26522480	dsrm	62	-	XM_024991692.2	TARBP2
chr7	87749194	87749334	Tmemb_161AB	141	-	NM_001205673.1	TMEM161B
chr6	63304768	63304843	EF-G_D2	76	+	NM_001102067.1	GUF1
chr6	63304889	63304907	EFG_III	19	+	NM_001102067.1	GUF1
chr6	63304768	63304840	GTP_EFTU_D2	73	+	NM_001102067.1	GUF1
chr6	63304889	63304907	EFG_III	19	+	XM_010806104.3	GUF1
chr6	63304768	63304843	EF-G_D2	76	+	XM_010806105.4	GUF1
chr6	63304889	63304907	EFG_III	19	+	XM_010806105.4	GUF1
chr6	63304768	63304840	GTP_EFTU_D2	73	+	XM_010806105.4	GUF1
chr6	63304889	63304907	EFG_III	19	+	XM_024993225.2	GUF1
chr6	57418380	57418456	RabGAP-TBC	77	+	NM_001166524.1	TBC1D1
chr6	57418380	57418456	RabGAP-TBC	77	+	XM_005207835.5	TBC1D1
chr6	57418380	57418456	RabGAP-TBC	77	+	XM_005207836.5	TBC1D1
chr6	57418380	57418456	RabGAP-TBC	77	+	XM_005207838.5	TBC1D1
chr6	57418380	57418456	RabGAP-TBC	77	+	XM_005207839.5	TBC1D1
chr6	57418380	57418456	RabGAP-TBC	77	+	XM_005207840.5	TBC1D1
chr6	57418380	57418459	RabGAP-TBC	80	+	XM_010806057.4	TBC1D1
chr6	57418380	57418456	RabGAP-TBC	77	+	XM_024993032.2	TBC1D1
chr6	57418380	57418456	RabGAP-TBC	77	+	XM_024993033.2	TBC1D1
chr6	57418380	57418456	RabGAP-TBC	77	+	XM_059887349.1	TBC1D1
chr25	32677550	32677595	RCC1_2	46	-	NM_001192346.1	RCC1L
chr4	61422849	61422884	ubiquitin	36	+	NM_001075558.1	HERPUD2
chr15	22591341	22591363	PTPS	23	+	NM_001113537.1	PTS
chr8	95511268	95511355	TRIC	88	+	NM_001076387.1	TMEM38B
chr16	37469296	37469360	DUF4487	65	+	XM_010813238.4	C16H1orf112
chr16	37469296	37469360	DUF4487	65	+	XM_024976716.2	C16H1orf112
chr16	37469296	37469360	DUF4487	65	+	XM_024976717.2	C16H1orf112
chr16	37469296	37469360	DUF4487	65	+	XM_024976718.2	C16H1orf112
chr16	55181516	55181950	CENP-L	435	-	NM_001034782.1	CENPL
chr16	55181516	55181950	CENP-L	435	-	XM_010813359.4	CENPL
chr16	55181516	55181950	CENP-L	435	-	XM_059875530.1	CENPL
chr1	82930425	82930585	ALG3	161	+	NM_001083511.1	ALG3
chr1	82930425	82930585	ALG3	161	+	XM_059886479.1	ALG3
chr27	15661385	15661468	UfSP2_N	84	-	NM_001076477.2	UFSP2
chr4	47328926	47329060	NAPRTase	135	-	NM_001244141.1	NAMPT
chr24	20893772	20893910	MOSC	139	-	NM_174081.2	MOCOS
chr24	20893772	20893910	MOSC	139	-	XM_024984177.2	MOCOS
chr24	20893772	20893910	MOSC	139	-	XM_024984178.2	MOCOS
chr24	20893772	20893910	MOSC	139	-	XM_059880751.1	MOCOS
chr7	75195135	75195249	Epimerase	115	+	NM_001046526.2	MAT2B
chr7	75195135	75195249	RmlD_sub_bind	115	+	NM_001046526.2	MAT2B
chr7	75195135	75195249	Epimerase	115	+	XM_005209700.5	MAT2B
chr7	75195135	75195249	RmlD_sub_bind	115	+	XM_005209700.5	MAT2B
chr7	75195450	75195602	Epimerase	153	+	NM_001046526.2	MAT2B
chr7	75195450	75195602	RmlD_sub_bind	153	+	NM_001046526.2	MAT2B
chr7	75195450	75195602	Epimerase	153	+	XM_005209700.5	MAT2B
chr7	75195450	75195602	RmlD_sub_bind	153	+	XM_005209700.5	MAT2B
chr3	16306336	16306502	NICE-3	167	+	NM_001015666.1	C3H1orf43
chr12	18966552	18966716	Mo25	165	-	XM_002691787.6	CAB39L
chr12	18966552	18966716	Mo25	165	-	XM_025000040.2	CAB39L
chr12	18966552	18966716	Mo25	165	-	XM_025000041.2	CAB39L
chr12	18966552	18966716	Mo25	165	-	XM_059892156.1	CAB39L
chr25	24813524	24813645	SMC_Nse1	122	-	NM_001035406.1	NSMCE1
chr25	24813524	24813645	SMC_Nse1	122	-	XM_024984993.2	NSMCE1
chr3	101715930	101715980	RNase_T	51	+	NM_001113242.2	ERI3
chr3	101715930	101715980	RNase_T	51	+	XM_005204834.5	ERI3
chr3	101715930	101715980	RNase_T	51	+	XM_010803687.4	ERI3
chr3	101715930	101715980	RNase_T	51	+	XM_010803688.4	ERI3
chr3	101715930	101715980	RNase_T	51	+	XM_010803690.4	ERI3
chr3	101715930	101715980	RNase_T	51	+	XM_015466522.3	ERI3
chr3	101715930	101715980	RNase_T	51	+	XM_024989635.2	ERI3
chr5	28861831	28861917	Nramp	87	+	XM_010804965.4	LOC512464
chr5	28861831	28861917	Nramp	87	+	XM_010804966.4	LOC512464
chr5	28861831	28861917	Nramp	87	+	XM_010804967.4	LOC512464
chr5	28861831	28861917	Nramp	87	+	XM_010804969.3	LOC512464
chr5	28861831	28861917	Nramp	87	+	XM_010804970.3	LOC512464
chr5	28861831	28861917	Nramp	87	+	XM_010804972.3	LOC512464
chr5	28861831	28861917	Nramp	87	+	XM_010804975.3	LOC512464
chr5	28861831	28861917	Nramp	87	+	XM_024991633.2	LOC512464
chr5	28861831	28861917	Nramp	87	+	XM_024991638.2	LOC512464
chr5	28861831	28861917	Nramp	87	+	XM_024991639.2	LOC512464
chr5	28861831	28861917	Nramp	87	+	XM_059886318.1	LOC512464
chr2	723637	723749	HECT	113	-	NM_001206081.2	HERC2
chr2	723637	723749	HECT	113	-	XM_010801779.4	HERC2
chr2	723637	723749	HECT	113	-	XM_010801780.3	HERC2
chr2	723637	723749	HECT	113	-	XM_010801781.3	HERC2
chr2	723637	723749	HECT	113	-	XM_015474311.3	HERC2
chr2	723637	723749	HECT	113	-	XM_059875434.1	HERC2
chr25	17105791	17105883	GDPD	93	-	NM_001034686.2	GDE1
chr9	14867941	14868048	CDC50	108	-	NM_001075223.1	TMEM30A
chr10	7795916	7795993	CH	78	+	XM_002690436.6	IQGAP2
chr10	7795916	7795993	CH	78	+	XM_059890756.1	IQGAP2
chr10	20930155	20930314	IMPDH	160	-	NM_001038119.1	TINF2
chr10	20930511	20930670	IMPDH	160	-	NM_001038119.1	TINF2
chr10	20930155	20930314	IMPDH	160	-	XM_024997509.2	TINF2
chr10	20930511	20930670	IMPDH	160	-	XM_024997509.2	TINF2
chr10	12750787	12750980	Ras	194	+	NM_001038162.2	RAB11A
chr10	12750787	12750931	Roc	145	+	NM_001038162.2	RAB11A
chr10	26121350	26121418	Rsm22	69	-	NM_001038542.2	METTL17
chr12	28609105	28609193	AAA_33	89	+	XM_005213681.5	N4BP2L1
chr2	124527111	124527152	FERM_N	42	-	NM_174311.1	EPB41
chr2	124527111	124527152	FERM_N	42	-	XM_024998580.2	EPB41
chr2	124527111	124527152	FERM_N	42	-	XM_024998592.2	EPB41
chr2	124527111	124527152	FERM_N	42	-	XM_024998597.2	EPB41
chr2	124527111	124527152	FERM_N	42	-	XM_024998601.2	EPB41
chr2	124527111	124527152	FERM_N	42	-	XM_024998620.2	EPB41
chr2	124527111	124527152	FERM_N	42	-	XM_024998633.2	EPB41
chr2	124527111	124527152	FERM_N	42	-	XM_024998638.2	EPB41
chr2	124527111	124527152	FERM_N	42	-	XM_024998640.2	EPB41
chr2	124527111	124527152	FERM_N	42	-	XM_024998644.2	EPB41
chr2	124527111	124527152	FERM_N	42	-	XM_024998646.2	EPB41
chr2	124527111	124527152	FERM_N	42	-	XM_024998691.2	EPB41
chr2	124527111	124527152	FERM_N	42	-	XM_059891573.1	EPB41
chr2	124527111	124527152	FERM_N	42	-	XM_059891574.1	EPB41
chr2	124527111	124527152	FERM_N	42	-	XM_059891576.1	EPB41
chr2	124527111	124527152	FERM_N	42	-	XM_059891590.1	EPB41
chr2	124527111	124527152	FERM_N	42	-	XM_059891594.1	EPB41
chr2	124527111	124527152	FERM_N	42	-	XM_059891596.1	EPB41
chr2	124527111	124527152	FERM_N	42	-	XM_059891598.1	EPB41
chr2	124527111	124527152	FERM_N	42	-	XM_059891599.1	EPB41
chr2	124527111	124527152	FERM_N	42	-	XM_059891602.1	EPB41
chr2	124527111	124527152	FERM_N	42	-	XM_059891607.1	EPB41
chr2	124527111	124527152	FERM_N	42	-	XM_059891611.1	EPB41
chr2	124527111	124527152	FERM_N	42	-	XM_059891613.1	EPB41
chr2	124527111	124527152	FERM_N	42	-	XM_059891622.1	EPB41
chr13	42603206	42603296	SSL_N	91	-	NM_001035413.2	APMAP
chr13	42603206	42603296	SSL_N	91	-	XM_025000733.2	APMAP
chr18	26026794	26026877	Pkinase	84	-	NM_174636.2	CSNK2A2
chr14	81842965	81843038	MTBP_C	74	+	NM_001193177.1	MTBP
chr14	81842943	81842955	MTBP_mid	13	+	NM_001193177.1	MTBP
chr14	81842965	81843038	MTBP_C	74	+	XM_010812245.3	MTBP
chr14	81842943	81842955	MTBP_mid	13	+	XM_010812245.3	MTBP
chr14	81842965	81843038	MTBP_C	74	+	XM_059874280.1	MTBP
chr14	81842943	81842955	MTBP_mid	13	+	XM_059874280.1	MTBP
chr12	36254861	36254968	zf-FCS	108	+	NM_001195018.1	ZMYM5
chr12	36254861	36254968	zf-FCS	108	+	XM_005213786.5	ZMYM5
chr12	36254861	36254968	zf-FCS	108	+	XM_005213788.4	ZMYM5
chr18	1478349	1478523	Vac14_Fig4_bd	175	+	NM_001082444.1	VAC14
chr5	55718105	55718185	Tetraspanin	81	-	NM_001037595.2	TSPAN31
chr5	55718105	55718185	Tetraspanin	81	-	XM_005206554.4	TSPAN31
chr5	55718105	55718185	Tetraspanin	81	-	XM_005206555.5	TSPAN31
chr14	73696869	73696968	adh_short	100	-	NM_001075423.1	DECR1
chr14	73696869	73696968	adh_short_C2	100	-	NM_001075423.1	DECR1
chr14	73708495	73708642	adh_short	148	-	NM_001075423.1	DECR1
chr14	73708495	73708642	adh_short_C2	148	-	NM_001075423.1	DECR1
chr17	46352429	46352476	SNARE	48	+	XM_059876308.1	STX2
chrX	94951261	94951386	Las1	126	+	NM_001076815.2	LAS1L
chrX	94951261	94951386	Las1	126	+	XM_005228244.5	LAS1L
chrX	94951261	94951386	Las1	126	+	XM_005228245.5	LAS1L
chrX	94951261	94951386	Las1	126	+	XM_024987827.2	LAS1L
chrX	94951261	94951386	Las1	126	+	XM_059883319.1	LAS1L
chr29	44341403	44341507	YIF1	105	-	NM_001034269.2	YIF1A
chr29	44341188	44341266	YIF1	79	-	NM_001034269.2	YIF1A
chr28	26347964	26348094	Pyr_redox_2	131	-	NM_001314031.1	AIFM2
chr28	26347964	26348094	Pyr_redox_2	131	-	XM_005226487.5	AIFM2
chr28	26347964	26348094	Pyr_redox_2	131	-	XM_005226488.5	AIFM2
chr28	26347964	26348094	Pyr_redox_2	131	-	XM_010820653.4	AIFM2
chr28	26347964	26348094	Pyr_redox_2	131	-	XM_024986698.2	AIFM2
chr22	50791208	50791399	UCH	192	+	NM_001100319.1	USP4
chr22	50791208	50791399	UCH	192	+	XM_005222750.5	USP4
chr22	50791208	50791399	UCH	192	+	XM_024982530.2	USP4
chr22	35101996	35102040	Mito_carr	45	-	NM_001103297.1	SLC25A26
chr22	35101996	35102040	Mito_carr	45	-	XM_005222681.5	SLC25A26
chr22	35101996	35102040	Mito_carr	45	-	XM_059879846.1	SLC25A26
chr22	35101996	35102040	Mito_carr	45	-	XM_059879848.1	SLC25A26
chr21	32053042	32053163	EF-hand_7	122	+	NM_001075579.1	RCN2
chr21	32053042	32053163	EF-hand_7	122	+	XM_005221930.4	RCN2
chr20	23749291	23749453	DSHCT	163	-	NM_001099012.1	MTREX
chr20	23749291	23749453	DSHCT	163	-	XM_059878727.1	MTREX
chr18	63236981	63237031	TMC	51	+	XM_005219762.5	TMC4
chr18	52818696	52818813	TRAPP	118	-	NM_001034420.2	TRAPPC6A
chr18	52818696	52818813	TRAPP	118	-	XM_024978133.2	TRAPPC6A
chr7	102126777	102127001	rve	225	-	NM_001024473.2	GIN1
chr7	102126777	102127001	rve	225	-	XM_005209770.5	GIN1
chr7	102126777	102127001	rve	225	-	XM_059887972.1	GIN1
chr7	16678037	16678105	SNAPC2	69	+	NM_001034516.1	SNAPC2
chr8	76013749	76013797	GalP_UDP_transf	49	+	NM_001035041.1	GALT
chr14	21896216	21896305	V-ATPase_H_N	90	-	NM_174704.3	ATP6V1H
chr14	21896216	21896305	V-ATPase_H_N	90	-	XM_005215405.5	ATP6V1H
chr14	21896216	21896305	V-ATPase_H_N	90	-	XM_015474432.3	ATP6V1H
chr14	21896216	21896305	V-ATPase_H_N	90	-	XM_025001416.2	ATP6V1H
chr14	21896216	21896305	V-ATPase_H_N	90	-	XM_059893130.1	ATP6V1H
chr6	102258386	102258492	adh_short	107	-	NM_001046286.2	HSD17B11
chr5	93891444	93891566	DeoC	123	-	XM_059886551.1	DERA
chr5	112173992	112174075	zf-ANAPC11	84	+	NM_001046241.1	RBX1
chr5	112173992	112174057	zf-rbx1	66	+	NM_001046241.1	RBX1
chr7	57333971	57333976	ULD_3	6	-	NM_001102492.1	LARS1
chr4	104018940	104019008	NADH_B2	69	+	NM_175828.2	NDUFB2
chr4	104018940	104019008	NADH_B2	69	+	XM_059885414.1	NDUFB2
chr5	30882204	30882291	FKBP_C	88	+	NM_001045932.1	FKBP11
chr5	30882204	30882291	FKBP_C	88	+	XM_024991472.2	FKBP11
chr6	24787448	24787450	MAPKK1_Int	3	+	NM_001075982.1	LAMTOR3
chr5	6282670	6282726	LIM	57	-	NM_001038183.1	CSRP2
chr8	74757422	74757468	FHA_2	47	-	NM_182654.1	APTX
chr3	78276171	78276238	TPT	68	+	NM_001082459.2	SLC35D1
chr3	101265708	101265802	KIF2A-like_1st	95	-	NM_001101147.1	KIF2C
chr3	101265708	101265802	KIF2A-like_1st	95	-	XM_005204774.4	KIF2C
chr3	101265708	101265802	KIF2A-like_1st	95	-	XM_024989439.2	KIF2C
chr4	50040303	50040391	MENTAL	89	+	NM_001075427.2	STARD3NL
chr3	16306595	16306648	NICE-3	54	+	NM_001015666.1	C3H1orf43
chr3	32297418	32297595	Frag1	178	+	NM_001076996.2	DRAM2
chr3	32297418	32297595	Frag1	178	+	XM_010803232.4	DRAM2
chr3	32297418	32297595	Frag1	178	+	XM_024989751.2	DRAM2
chr3	32297418	32297595	Frag1	178	+	XM_024989752.2	DRAM2
chr3	50356270	50356329	Tudor_2	60	-	XM_005204313.5	MTF2
chr3	50356103	50356150	Tudor_2	48	-	XM_005204313.5	MTF2
chr3	50356270	50356329	Tudor_2	60	-	XM_059884862.1	MTF2
chr3	50356103	50356150	Tudor_2	48	-	XM_059884862.1	MTF2
chr3	50356270	50356329	Tudor_2	60	-	XM_059884863.1	MTF2
chr3	50356103	50356150	Tudor_2	48	-	XM_059884863.1	MTF2
chr8	85803221	85803293	Aminotran_1_2	73	+	NM_001034749.1	SPTLC1
chrX	4997104	4997199	Lamp2_2nd	96	-	NM_001034570.2	LAMP2
chr3	19009300	19009439	KH_1	140	+	NM_001105375.1	TDRKH
chr2	19366452	19366541	FAD-oxidase_C	90	-	NM_001206719.1	AGPS
chr2	19366452	19366541	FAD-oxidase_C	90	-	XM_059876457.1	AGPS
chr13	39589748	39589772	Acetyltransf_1	25	+	NM_001206829.1	NAA20
chr13	51994603	51994634	Ham1p_like	32	-	NM_001076282.2	ITPA
chr3	83980768	83980826	TM2	59	+	NM_001079593.2	TM2D1
chr3	83980768	83980826	TM2	59	+	XM_059883960.1	TM2D1
chr3	83980768	83980826	TM2	59	+	XM_059883961.1	TM2D1
chr15	65411067	65411115	Aldolase_II	49	-	NM_001075352.2	APIP
chr17	4785015	4785059	Arfaptin	45	-	NM_001083650.1	ARFIP1
chr17	4785015	4785059	Arfaptin	45	-	XM_024977104.2	ARFIP1
chr17	4785015	4785059	Arfaptin	45	-	XM_024977110.2	ARFIP1
chr17	4785015	4785059	Arfaptin	45	-	XM_024977113.2	ARFIP1
chr17	4785015	4785050	Arfaptin	36	-	XM_024977115.2	ARFIP1
chr17	4785015	4785059	Arfaptin	45	-	XM_059875917.1	ARFIP1
chr17	4785015	4785059	Arfaptin	45	-	XM_059875918.1	ARFIP1
chr17	4785015	4785059	Arfaptin	45	-	XM_059875920.1	ARFIP1
chr17	4785015	4785059	Arfaptin	45	-	XM_059875921.1	ARFIP1
chr17	4785015	4785050	Arfaptin	36	-	XM_059875923.1	ARFIP1
chr17	6720648	6720835	Ribosomal_S3Ae	188	-	NM_001034038.1	RPS3A
chr15	43881650	43881711	Ribosomal_L27A	62	-	NM_001024471.2	RPL27A
chr19	12501055	12501096	TPR_1	42	+	XM_002695642.7	APPBP2
chr19	12501055	12501114	TPR_10	60	+	XM_002695642.7	APPBP2
chr18	18454357	18454430	Tmemb_18A	74	+	NM_001034303.2	CNEP1R1
chr18	34535207	34535237	ThiF	31	-	NM_001193033.1	NAE1
chr18	34535207	34535237	ThiF	31	-	XM_005218713.5	NAE1

### Sheet: male-biased SE domain
Chromosome	start	end	pfam_domain	width	strand	transcript_id	associated.gene
chrX	74549016	74549156	OST3_OST6	141	+	NM_001244318.2	MAGT1
chr29	50802137	50802202	LRR_6	66	+	NM_001035319.2	RNH1
chr29	50802137	50802202	LRR_6	66	+	XM_024987152.2	RNH1
chr29	50802137	50802202	LRR_6	66	+	XM_024987153.2	RNH1
chr29	50802137	50802202	LRR_6	66	+	XM_059882928.1	RNH1
chr29	50803582	50803653	LRR_6	72	+	NM_001035319.2	RNH1
chr29	50803582	50803653	LRR_6	72	+	XM_024987152.2	RNH1
chr29	50803582	50803653	LRR_6	72	+	XM_024987153.2	RNH1
chr29	50803582	50803653	LRR_6	72	+	XM_059882928.1	RNH1
chr29	44859649	44859711	Rce1-like	63	+	XM_005227159.4	RCE1
chr29	44859649	44859711	Rce1-like	63	+	XM_005227160.5	RCE1
chr29	47523770	47523777	HS1_rep	8	+	NM_001075287.1	CTTN
chr29	47523781	47523880	HS1_rep	100	+	NM_001075287.1	CTTN
chr29	47523770	47523777	HS1_rep	8	+	XM_005227317.4	CTTN
chr29	47523781	47523880	HS1_rep	100	+	XM_005227317.4	CTTN
chr29	47523770	47523777	HS1_rep	8	+	XM_005227318.5	CTTN
chr29	47523781	47523880	HS1_rep	100	+	XM_005227318.5	CTTN
chr29	47523770	47523777	HS1_rep	8	+	XM_024987035.2	CTTN
chr29	47523781	47523880	HS1_rep	100	+	XM_024987035.2	CTTN
chr29	47523770	47523777	HS1_rep	8	+	XM_059882805.1	CTTN
chr29	47523781	47523880	HS1_rep	100	+	XM_059882805.1	CTTN
chr28	29210845	29210912	SGT1	68	-	NM_001046271.1	ECD
chr28	29210845	29210912	SGT1	68	-	XM_005226400.4	ECD
chr28	29213397	29213580	SGT1	184	-	NM_001046271.1	ECD
chr28	29213397	29213580	SGT1	184	-	XM_005226400.4	ECD
chr28	25844590	25844706	Tetraspanin	117	+	XM_010820585.4	TSPAN15
chr28	25844590	25844706	Tetraspanin	117	+	XM_010820586.4	TSPAN15
chr28	25844590	25844706	Tetraspanin	117	+	XM_010820587.4	TSPAN15
chr28	25854547	25854663	Tetraspanin	117	+	NM_001075829.1	TSPAN15
chr28	25854547	25854663	Tetraspanin	117	+	XM_010820585.4	TSPAN15
chr28	25854547	25854663	Tetraspanin	117	+	XM_010820586.4	TSPAN15
chr28	25854547	25854663	Tetraspanin	117	+	XM_010820587.4	TSPAN15
chr28	25288103	25288187	KBP_C	85	+	NM_001034559.2	KIFBP
chr28	25296886	25297001	KBP_C	116	+	NM_001034559.2	KIFBP
chr27	37801079	37801085	INT10	7	-	XM_005226120.5	INTS10
chr27	37801079	37801085	INT10	7	-	XM_005226121.4	INTS10
chr25	19653570	19653626	Peptidase_M16	57	+	NM_001370607.1	UQCRC2
chr25	627403	627486	HAGH_C	84	+	NM_001075540.2	HAGHL
chr25	627403	627486	HAGH_C	84	+	XM_005224428.5	HAGHL
chr25	627403	627486	HAGH_C	84	+	XM_005224429.5	HAGHL
chr25	627403	627486	HAGH_C	84	+	XM_005224430.5	HAGHL
chr25	545176	545338	DUF938	163	-	NM_001038106.2	METTL26
chr25	545176	545338	Methyltransf_12	163	-	NM_001038106.2	METTL26
chr25	545176	545338	Methyltransf_25	163	-	NM_001038106.2	METTL26
chr25	28036158	28036226	RNA_pol_Rpb4	69	+	NM_001077870.1	CRCP
chr25	28036158	28036226	RNA_pol_Rpb4	69	+	XM_015460368.3	CRCP
chr25	28036158	28036226	RNA_pol_Rpb4	69	+	XM_059881215.1	CRCP
chr23	33283801	33283953	MRS2-like	153	-	NM_001101903.1	MRS2
chr23	33283801	33283953	MRS2-like	153	-	XM_059880272.1	MRS2
chr23	33198316	33198432	Aldedh	117	-	NM_001192735.1	ALDH5A1
chr22	51338885	51338951	6PF2K	67	+	NM_001192835.1	PFKFB4
chr22	51338885	51338951	6PF2K	67	+	XM_015459595.3	PFKFB4
chr22	51338885	51338951	6PF2K	67	+	XM_024982890.2	PFKFB4
chr22	35073801	35073874	Mito_carr	74	-	NM_001103297.1	SLC25A26
chr22	35073801	35073874	Mito_carr	74	-	XM_005222684.5	SLC25A26
chr22	35073801	35073874	Mito_carr	74	-	XM_024983007.2	SLC25A26
chr22	35080952	35080985	Mito_carr	34	-	NM_001103297.1	SLC25A26
chr22	35081013	35081021	Mito_carr	9	-	NM_001103297.1	SLC25A26
chr22	35081013	35081021	Mito_carr	9	-	XM_005222681.5	SLC25A26
chr22	35080952	35080985	Mito_carr	34	-	XM_005222684.5	SLC25A26
chr22	35080952	35080985	Mito_carr	34	-	XM_024983007.2	SLC25A26
chr21	33466316	33466408	Neil1-DNA_bind	93	-	NM_001014917.2	NEIL1
chr21	33466316	33466408	Neil1-DNA_bind	93	-	XM_010817055.4	NEIL1
chr21	33466316	33466408	Neil1-DNA_bind	93	-	XM_010817057.4	NEIL1
chr21	33466316	33466408	Neil1-DNA_bind	93	-	XM_015459235.3	NEIL1
chr21	33466316	33466408	Neil1-DNA_bind	93	-	XM_015459236.3	NEIL1
chr21	33466316	33466408	Neil1-DNA_bind	93	-	XM_059879032.1	NEIL1
chr21	33466316	33466408	Neil1-DNA_bind	93	-	XM_059879033.1	NEIL1
chr20	71788709	71788789	EF-hand_1	81	-	NM_001105497.2	PDCD6
chr20	71788702	71788789	EF-hand_6	88	-	NM_001105497.2	PDCD6
chr20	71788702	71788792	EF-hand_7	91	-	NM_001105497.2	PDCD6
chr20	71788709	71788789	EF-hand_1	81	-	XM_005221655.5	PDCD6
chr20	71788709	71788789	EF-hand_6	81	-	XM_005221655.5	PDCD6
chr20	71788708	71788792	EF-hand_7	85	-	XM_005221655.5	PDCD6
chr19	56980139	56980909	7tm_3	771	-	NM_001272010.1	GPRC5C
chr28	12875941	12876060	KRAB	120	+	XM_010820461.4	LOC104970913
chr28	12875941	12876060	KRAB	120	+	XM_010820463.4	LOC104970913
chr22	2749059	2749149	Cmc1	91	+	NM_001076548.2	CMC1
chr22	2749059	2749149	Cmc1	91	+	XM_024983075.2	CMC1
chr8	83255211	83255301	DSPn	91	-	NM_001193238.1	CDC14B
chr8	83255211	83255301	DSPn	91	-	XM_005210405.5	CDC14B
chr8	83255211	83255301	DSPn	91	-	XM_024995726.2	CDC14B
chr8	83255211	83255301	DSPn	91	-	XM_024995727.2	CDC14B
chr8	83255211	83255301	DSPn	91	-	XM_024995728.2	CDC14B
chr8	83255211	83255301	DSPn	91	-	XM_024995729.2	CDC14B
chr8	83255211	83255301	DSPn	91	-	XM_024995730.2	CDC14B
chr8	83255211	83255301	DSPn	91	-	XM_024995731.2	CDC14B
chr8	83255211	83255301	DSPn	91	-	XM_024995732.2	CDC14B
chr8	83255211	83255301	DSPn	91	-	XM_024995733.2	CDC14B
chr8	83255211	83255301	DSPn	91	-	XM_024995734.2	CDC14B
chr8	83255211	83255301	DSPn	91	-	XM_024995736.2	CDC14B
chr8	83255211	83255301	DSPn	91	-	XM_024995737.2	CDC14B
chr8	83255211	83255301	DSPn	91	-	XM_024995739.2	CDC14B
chr8	83255211	83255301	DSPn	91	-	XM_024995740.2	CDC14B
chr8	83255211	83255301	DSPn	91	-	XM_024995741.2	CDC14B
chr8	83255211	83255301	DSPn	91	-	XM_059889097.1	CDC14B
chr8	83255211	83255301	DSPn	91	-	XM_059889098.1	CDC14B
chr8	83255211	83255301	DSPn	91	-	XM_059889099.1	CDC14B
chr8	83255211	83255301	DSPn	91	-	XM_059889100.1	CDC14B
chr8	83255211	83255301	DSPn	91	-	XM_059889101.1	CDC14B
chr7	1432073	1432111	MRNIP	39	+	NM_001167943.1	MRNIP
chr5	112923696	112923775	CENP-M	80	-	NM_001038686.2	CENPM
chr22	383417	383491	Cofilin_ADF	75	+	NM_001098970.1	DBNL
chr22	383417	383491	Cofilin_ADF	75	+	XM_005222355.4	DBNL
chr22	383417	383491	Cofilin_ADF	75	+	XM_005222356.4	DBNL
chr22	383417	383491	Cofilin_ADF	75	+	XM_005222357.5	DBNL
chr5	101598000	101598081	DUF1681	82	+	NM_001034211.1	NECAP1
chr26	41808021	41808095	ATE_C	75	-	XM_002698548.6	ATE1
chr26	41808021	41808095	ATE_C	75	-	XM_010820113.4	ATE1
chr26	41808021	41808095	ATE_C	75	-	XM_010820116.4	ATE1
chr26	41808021	41808095	ATE_C	75	-	XM_024985968.2	ATE1
chr26	41808021	41808095	ATE_C	75	-	XM_059882081.1	ATE1
chr26	41808021	41808095	ATE_C	75	-	XM_059882082.1	ATE1
chr26	41808021	41808095	ATE_C	75	-	XM_059882083.1	ATE1
chr26	41808021	41808095	ATE_C	75	-	XM_059882084.1	ATE1
chr26	41808021	41808095	ATE_C	75	-	XM_059882086.1	ATE1
chr5	56366043	56366058	NEMP	16	+	NM_001102161.1	NEMP1
chr5	44937913	44938080	Peptidase_M14	168	+	XM_003586067.5	CPM
chr5	44937913	44938080	Peptidase_M14	168	+	XM_005206471.5	CPM
chr3	117205795	117205830	LRRFIP	36	+	XM_005205025.3	LRRFIP1
chr1	74174739	74174838	LRAT	100	-	NM_001076225.3	PLAAT1
chr1	74174739	74174838	LRAT	100	-	NM_001314065.1	PLAAT1
chr1	74174739	74174838	LRAT	100	-	XM_005201522.4	PLAAT1
chr1	74174739	74174838	LRAT	100	-	XM_005201523.4	PLAAT1
chr1	74174739	74174838	LRAT	100	-	XM_005201524.4	PLAAT1
chr1	74174739	74174838	LRAT	100	-	XM_005201526.5	PLAAT1
chr1	74174739	74174838	LRAT	100	-	XM_005201527.5	PLAAT1
chr1	74174739	74174838	LRAT	100	-	XM_005201528.5	PLAAT1
chr1	74174739	74174838	LRAT	100	-	XM_005201529.5	PLAAT1
chr1	74174739	74174838	LRAT	100	-	XM_010801239.4	PLAAT1
chr1	74174739	74174838	LRAT	100	-	XM_010801241.4	PLAAT1
chr1	74174739	74174838	LRAT	100	-	XM_024991330.2	PLAAT1
chr1	74174739	74174838	LRAT	100	-	XM_024991331.2	PLAAT1
chr1	74174739	74174838	LRAT	100	-	XM_024991333.2	PLAAT1
chr1	74174739	74174838	LRAT	100	-	XM_059886069.1	PLAAT1
chr1	74174739	74174838	LRAT	100	-	XM_059886070.1	PLAAT1
chr1	74174739	74174838	LRAT	100	-	XM_059886071.1	PLAAT1
chr1	74174739	74174838	LRAT	100	-	XM_059886072.1	PLAAT1
chr1	74174739	74174838	LRAT	100	-	XM_059886073.1	PLAAT1
chr17	62265299	62265362	Pkinase	64	-	NM_001206858.3	MAPKAPK5
chr17	62265299	62265362	Pkinase	64	-	XM_005217897.5	MAPKAPK5
chr17	62265299	62265362	Pkinase	64	-	XM_024977368.2	MAPKAPK5
chr17	62278033	62278130	Pkinase	98	-	NM_001206858.3	MAPKAPK5
chr17	62278033	62278130	Pkinase	98	-	XM_005217897.5	MAPKAPK5
chr17	62278033	62278130	Pkinase	98	-	XM_024977368.2	MAPKAPK5
chr17	54493195	54493215	TCTN_DUF1619	21	+	NM_001046056.2	TCTN1
chr17	54493195	54493215	TCTN_DUF1619	21	+	XM_005217781.5	TCTN1
chr16	50449423	50449440	Rer1	18	-	NM_001105492.1	RER1
chr22	54185080	54185150	RNase_PH	71	-	XM_003587655.6	EXOSC7
chr18	50383808	50383957	p450	150	+	NM_001100366.1	CYP2S1
chr3	1881044	1881085	Maelstrom	42	-	XM_005203442.5	MAEL
chr3	1883112	1883205	Maelstrom	94	-	NM_001038193.2	MAEL
chr3	1883112	1883205	Maelstrom	94	-	XM_005203442.5	MAEL
chr1	67049317	67049505	WWE	189	+	NM_001206538.1	PARP14
chr1	67049296	67049514	WWE_1	219	+	NM_001206538.1	PARP14
chr1	67049317	67049505	WWE	189	+	XM_024991433.2	PARP14
chr1	67049296	67049514	WWE_1	219	+	XM_024991433.2	PARP14
chr3	43051792	43051954	Biotin_lipoyl	163	+	NM_173905.2	DBT
chr3	43051792	43051954	Biotin_lipoyl	163	+	XM_024984452.2	DBT
chr3	43051792	43051954	Biotin_lipoyl	163	+	XM_024984454.2	DBT
chr3	43051792	43051954	Biotin_lipoyl	163	+	XM_059881431.1	DBT
chr11	37991606	37991723	FeoB_N	118	-	NM_174393.2	MTIF2
chr11	37991606	37991726	GTP_EFTU	121	-	NM_174393.2	MTIF2
chr11	37991606	37991723	MMR_HSR1	118	-	NM_174393.2	MTIF2
chr11	37991606	37991723	FeoB_N	118	-	XM_005212547.5	MTIF2
chr11	37991606	37991726	GTP_EFTU	121	-	XM_005212547.5	MTIF2
chr11	37991606	37991723	MMR_HSR1	118	-	XM_005212547.5	MTIF2
chr11	37991606	37991723	FeoB_N	118	-	XM_024998288.2	MTIF2
chr11	37991606	37991726	GTP_EFTU	121	-	XM_024998288.2	MTIF2
chr11	37991606	37991723	MMR_HSR1	118	-	XM_024998288.2	MTIF2
chr2	129118708	129118749	Abhydrolase_2	42	-	NM_001080362.1	LYPLA2
chr2	129118708	129118749	Abhydrolase_2	42	-	XM_059877305.1	LYPLA2
chr2	133350044	133350115	PQ-loop	72	-	XM_005203126.3	SLC66A1
chr2	133350044	133350115	PQ-loop	72	-	XM_005203127.3	SLC66A1
chr2	126693233	126693349	Prenyltransf	117	-	NM_001035346.1	DHDDS
chr2	126693233	126693349	Prenyltransf	117	-	XM_005203180.5	DHDDS
chr2	126693233	126693349	Prenyltransf	117	-	XM_005203181.5	DHDDS
chr2	126693233	126693349	Prenyltransf	117	-	XM_005203182.5	DHDDS
chr1	144346172	144346199	LRR_4	28	-	NM_001075781.1	CFAP410
chr1	144346127	144346199	LRR_8	73	-	NM_001075781.1	CFAP410
chr1	144346052	144346199	LRR_8	148	-	XM_010801655.4	CFAP410
chr1	144346172	144346199	LRR_4	28	-	XM_024989311.2	CFAP410
chr1	144346127	144346199	LRR_8	73	-	XM_024989311.2	CFAP410
chr5	75141021	75141032	Ras	12	-	XM_024992217.2	IFT27
chr3	99568311	99568505	PK_Tyr_Ser-Thr	195	+	NM_001035358.1	MKNK1
chr3	99568311	99568505	Pkinase	195	+	NM_001035358.1	MKNK1
chr3	99568311	99568505	PK_Tyr_Ser-Thr	195	+	XM_005204753.5	MKNK1
chr3	99568311	99568505	Pkinase	195	+	XM_005204753.5	MKNK1
chr3	99568311	99568505	PK_Tyr_Ser-Thr	195	+	XM_059884588.1	MKNK1
chr3	99568311	99568505	Pkinase	195	+	XM_059884588.1	MKNK1
chr3	99568311	99568505	PK_Tyr_Ser-Thr	195	+	XM_059884591.1	MKNK1
chr3	99568311	99568505	Pkinase	195	+	XM_059884591.1	MKNK1
chr29	44695840	44695853	RRM_1	14	-	NM_001045928.2	RBM4B
chr29	44695840	44695853	RRM_1	14	-	XM_010821058.4	RBM4B
chr29	44695840	44695853	RRM_1	14	-	XM_024987018.2	RBM4B
chr29	44695840	44695853	RRM_1	14	-	XM_059882792.1	RBM4B
chr13	55058609	55058728	Proteasome	120	+	NM_001034233.2	PSMA7
chr13	55058609	55058728	Proteasome	120	+	XM_005214546.3	PSMA7
chr1	66459622	66459703	PTR2	82	+	XM_024994668.2	LOC516421
chr2	121297681	121297681	Myotub-related	1	+	NM_001046256.1	LOC521746
chr8	63204067	63204166	NeuB	100	+	NM_001046482.1	NANS
chr9	18791826	18791876	HMG14_17	51	-	NM_001034504.2	HMGN3
chr9	18791826	18791876	HMG14_17	51	-	XM_005210684.5	HMGN3
chr9	18791826	18791876	HMG14_17	51	-	XM_005210685.5	HMGN3
chr19	9473673	9473807	Septin	135	-	NM_001034651.2	SEPTIN4
chr19	9473673	9473807	Septin	135	-	XM_005219911.5	SEPTIN4
chr19	9473673	9473807	Septin	135	-	XM_005219913.5	SEPTIN4
chr19	9473673	9473807	Septin	135	-	XM_005219914.5	SEPTIN4
chr19	9473673	9473807	Septin	135	-	XM_005219915.5	SEPTIN4
chr19	9473673	9473807	Septin	135	-	XM_010815710.4	SEPTIN4
chr19	9473673	9473807	Septin	135	-	XM_010815711.4	SEPTIN4
chr19	9473673	9473807	Septin	135	-	XM_024980305.2	SEPTIN4
chr19	9473673	9473807	Septin	135	-	XM_024980310.1	SEPTIN4
chr19	9473673	9473807	Septin	135	-	XM_024980312.2	SEPTIN4
chr19	9473673	9473807	Septin	135	-	XM_024980320.2	SEPTIN4
chr19	9473673	9473807	Septin	135	-	XM_059878173.1	SEPTIN4
chr19	9473673	9473807	Septin	135	-	XM_059878174.1	SEPTIN4
chr10	20947134	20947241	Acid_PPase	108	+	NM_001164221.1	MDP1
chr10	20947339	20947424	Acid_PPase	86	+	NM_001164221.1	MDP1
chr11	60430533	60430575	FAM161A_B	43	-	XM_005212825.5	FAM161A
chr11	60430476	60430575	FAM161A_B	100	-	XM_005212826.5	FAM161A
chr11	60430533	60430575	FAM161A_B	43	-	XM_010810109.4	FAM161A
chr10	79678573	79678641	Rad51	69	+	NM_001193137.1	RAD51B
chr10	79678573	79678641	Rad51	69	+	XM_024997835.2	RAD51B
chr10	79678573	79678641	Rad51	69	+	XM_024997837.2	RAD51B
chr10	79678573	79678641	Rad51	69	+	XM_024997838.2	RAD51B
chr10	79678573	79678641	Rad51	69	+	XM_024997839.2	RAD51B
chr10	79678573	79678641	Rad51	69	+	XM_059890659.1	RAD51B
chr11	2463062	2463235	Cnd2	174	+	NM_001034213.2	NCAPH
chr11	2463062	2463235	Cnd2	174	+	XM_005212294.4	NCAPH
chr11	36425702	36425705	Ank_4	4	-	XM_059891440.1	ASB3
chr11	38338837	38338868	RNase_PH	32	-	NM_001192197.1	PNPT1
chr11	38338821	38338830	RNase_PH_C	10	-	NM_001192197.1	PNPT1
chr11	38338821	38338830	RNase_PH_C	10	-	XM_010809926.4	PNPT1
chr11	38338821	38338830	RNase_PH_C	10	-	XM_059891141.1	PNPT1
chr11	38338837	38338868	RNase_PH	32	-	XM_059891142.1	PNPT1
chr11	38338821	38338830	RNase_PH_C	10	-	XM_059891142.1	PNPT1
chr16	77415647	77415747	V-ATPase_G	101	-	XM_002694234.5	ATP6V1G3
chr13	38579306	38579412	Sec23_BS	107	+	NM_001034626.2	SEC23B
chr13	38579306	38579412	Sec23_BS	107	+	XM_005214356.5	SEC23B
chr13	38579306	38579412	Sec23_BS	107	+	XM_005214357.5	SEC23B
chr13	38579306	38579412	Sec23_BS	107	+	XM_005214358.5	SEC23B
chr13	38579306	38579412	Sec23_BS	107	+	XM_005214361.5	SEC23B
chr13	38579306	38579412	Sec23_BS	107	+	XM_005214362.5	SEC23B
chr13	38579306	38579412	Sec23_BS	107	+	XM_005214363.5	SEC23B
chr13	38579306	38579412	Sec23_BS	107	+	XM_015474034.3	SEC23B
chr13	38579306	38579412	Sec23_BS	107	+	XM_025000721.2	SEC23B
chr13	38579306	38579412	Sec23_BS	107	+	XM_059892702.1	SEC23B
chr13	38579306	38579412	Sec23_BS	107	+	XM_059892703.1	SEC23B
chr13	38579306	38579412	Sec23_BS	107	+	XM_059892704.1	SEC23B
chr13	38579306	38579412	Sec23_BS	107	+	XM_059892705.1	SEC23B
chr13	39598380	39598515	Acetyltransf_1	136	+	NM_001206829.1	NAA20
chr13	42593074	42593114	SSL_N	41	-	NM_001035413.2	APMAP
chr13	42593074	42593114	SSL_N	41	-	XM_025000733.2	APMAP
chr26	23974768	23974981	TFIID_NTD2	214	+	NM_001191478.2	TAF5
chr14	27170345	27170389	Asp-B-Hydro_N	45	-	NM_174757.2	ASPH
chr14	27170345	27170389	Asp-B-Hydro_N	45	-	XM_015474444.3	ASPH
chr14	27170345	27170389	Asp-B-Hydro_N	45	-	XM_015474445.2	ASPH
chr14	27170345	27170389	Asp-B-Hydro_N	45	-	XM_015474447.3	ASPH
chr14	27170345	27170389	Asp-B-Hydro_N	45	-	XM_015474448.2	ASPH
chr14	27170345	27170389	Asp-B-Hydro_N	45	-	XM_015474451.3	ASPH
chr14	27170345	27170389	Asp-B-Hydro_N	45	-	XM_015474452.3	ASPH
chr14	27170345	27170389	Asp-B-Hydro_N	45	-	XM_015474455.3	ASPH
chr14	27170345	27170389	Asp-B-Hydro_N	45	-	XM_015474457.3	ASPH
chr14	27170345	27170389	Asp-B-Hydro_N	45	-	XM_025001419.2	ASPH
chr14	27170345	27170389	Asp-B-Hydro_N	45	-	XM_025001420.2	ASPH
chr14	27170345	27170389	Asp-B-Hydro_N	45	-	XM_025001423.2	ASPH
chr14	27170345	27170389	Asp-B-Hydro_N	45	-	XM_025001426.2	ASPH
chr15	62202249	62202374	DnaJ	126	+	NM_001078102.1	DNAJC24
chr15	62202249	62202374	DnaJ	126	+	XM_024975557.2	DNAJC24
chr15	62202249	62202374	DnaJ	126	+	XM_059874991.1	DNAJC24
chr29	50733594	50733730	RA	137	-	NM_001076105.1	RASSF7
chr29	50733600	50733730	RASSF8-10_RA	131	-	NM_001076105.1	RASSF7
chr29	50733594	50733730	RA	137	-	XM_015461363.3	RASSF7
chr29	50733600	50733730	RASSF8-10_RA	131	-	XM_015461363.3	RASSF7
chr17	52860647	52860701	Rod_C	55	-	NM_001192091.2	KNTC1
chr17	52860647	52860701	Rod_C	55	-	XM_005217760.5	KNTC1
chr17	52860647	52860701	Rod_C	55	-	XM_010813889.4	KNTC1
chr17	52860647	52860701	Rod_C	55	-	XM_024977089.2	KNTC1
chr17	52860647	52860701	Rod_C	55	-	XM_024977090.2	KNTC1
chr14	21997034	21997210	Abhydrolase_2	177	-	NM_001034688.2	LYPLA1
chr14	21998314	21998415	Abhydrolase_2	102	-	NM_001034688.2	LYPLA1
chr23	27396208	27396291	Stk19	84	-	XM_010818318.4	STK19
chr23	27396208	27396291	Stk19	84	-	XM_059880267.1	STK19
chr20	4722469	4722549	KOW	81	+	NM_001192837.2	RPL26L1
chrX	4182769	4182875	RRM_1	107	-	NM_001076411.2	UPF3B
chrX	4182769	4182875	Smg4_UPF3	107	-	NM_001076411.2	UPF3B
chrX	4182769	4182875	Smg4_UPF3	107	-	XM_005227439.5	UPF3B
chrX	4182769	4182875	Smg4_UPF3	107	-	XM_005227440.5	UPF3B
chrX	4182769	4182875	Smg4_UPF3	107	-	XM_024988250.2	UPF3B
chr29	46915671	46915763	Yae1_N	93	-	XM_002699422.7	LTO1
chr29	46915671	46915763	Yae1_N	93	-	XM_005227378.5	LTO1
chr29	46915671	46915763	Yae1_N	93	-	XM_005227379.5	LTO1
chr29	46915671	46915763	Yae1_N	93	-	XM_010821271.4	LTO1
chr26	39323505	39323530	SFXNs	26	-	NM_001035060.2	SFXN4
chr26	31538697	31538743	LRR_8	47	+	NM_001101943.1	SHOC2
chr26	31538697	31538812	LRR_8	116	+	NM_001101943.1	SHOC2
chr26	31538697	31538743	LRR_8	47	+	XM_005225727.5	SHOC2
chr26	31538697	31538812	LRR_8	116	+	XM_005225727.5	SHOC2
chr26	31538697	31538743	LRR_8	47	+	XM_010820029.4	SHOC2
chr26	31538697	31538812	LRR_8	116	+	XM_010820029.4	SHOC2
chr26	31538697	31538743	LRR_8	47	+	XM_059881818.1	SHOC2
chr26	31538697	31538812	LRR_8	116	+	XM_059881818.1	SHOC2
chr26	24459440	24459586	STN1_2	147	-	NM_001076849.1	STN1
chr26	24459440	24459586	STN1_2	147	-	XM_024985599.2	STN1
chr26	24459440	24459586	STN1_2	147	-	XM_024985600.2	STN1
chr26	24459440	24459586	STN1_2	147	-	XM_024985602.2	STN1
chr26	24459440	24459586	STN1_2	147	-	XM_024985605.2	STN1
chr26	24459440	24459586	STN1_2	147	-	XM_024985606.2	STN1
chr26	21418399	21418498	NDUF_B8	100	-	NM_174667.3	NDUFB8
chr26	21418399	21418498	NDUF_B8	100	-	XM_010819796.2	NDUFB8
chr23	7450346	7450432	Ribosomal_S13	87	+	NM_001033614.2	RPS18
chr23	7450520	7450621	Ribosomal_S13	102	+	NM_001033614.2	RPS18
chr21	68219819	68219909	COA8	91	+	NM_001076459.2	COA8
chr21	68219819	68219909	COA8	91	+	XM_005222246.5	COA8
chr21	45004047	45004206	Vps5	160	-	XM_024981850.2	SNX6
chr21	33773901	33773999	COX5A	99	+	NM_001002891.1	COX5A
chr21	33773901	33773999	COX5A	99	+	XM_005221914.3	COX5A
chr20	13909147	13909342	DUF974	196	-	NM_001101940.1	TRAPPC13
chr20	13909147	13909342	DUF974	196	-	XM_005221448.5	TRAPPC13
chr20	13909147	13909342	DUF974	196	-	XM_005221449.5	TRAPPC13
chr20	13909147	13909342	DUF974	196	-	XM_005221450.5	TRAPPC13
chr20	13909147	13909342	DUF974	196	-	XM_010816721.4	TRAPPC13
chr20	13909147	13909342	DUF974	196	-	XM_024981252.2	TRAPPC13
chr19	37592662	37592803	EAP30	142	+	NM_001075211.1	SNF8
chr19	37592662	37592803	EAP30	142	+	XM_059877839.1	SNF8
chr19	37197337	37197340	Band_7	4	+	NM_001034572.2	PHB1
chr19	37197337	37197340	Band_7	4	+	XM_005220569.4	PHB1
chr19	37197337	37197340	Band_7	4	+	XM_059878105.1	PHB1
chr19	37197337	37197340	Band_7	4	+	XM_059878106.1	PHB1
chr19	27837023	27837197	PK_Tyr_Ser-Thr	175	-	NM_183084.2	AURKB
chr19	27837023	27837197	Pkinase	175	-	NM_183084.2	AURKB
chr19	27837023	27837197	PK_Tyr_Ser-Thr	175	-	XM_005220306.5	AURKB
chr19	27837023	27837197	Pkinase	175	-	XM_005220306.5	AURKB
chr19	27837023	27837197	PK_Tyr_Ser-Thr	175	-	XM_010815989.4	AURKB
chr19	27837023	27837197	Pkinase	175	-	XM_010815989.4	AURKB
chr19	27837023	27837197	PK_Tyr_Ser-Thr	175	-	XM_010815990.4	AURKB
chr19	27837023	27837197	Pkinase	175	-	XM_010815990.4	AURKB
chr19	26176796	26177185	Rabaptin	390	-	NM_001193161.3	RABEP1
chr19	26176796	26177185	Rabaptin	390	-	XM_005220197.5	RABEP1
chr19	26176796	26177185	Rabaptin	390	-	XM_059877805.1	RABEP1
chrX	85941811	85941937	NTR	127	+	NM_174471.3	TIMP1
chrX	85941811	85941937	TIMP	127	+	NM_174471.3	TIMP1
chr18	51728820	51728937	Lactamase_B	118	-	NM_001034344.1	ETHE1
chr18	46783108	46783180	CAP_GLY	73	+	NM_001014939.1	TBCB
chr19	25237408	25237489	TXD17-like_Trx	82	-	NM_001205821.1	TXNDC17
chr11	98414714	98414979	Torsin	266	-	NM_001083476.2	TOR2A
chr11	98414714	98414979	Torsin	266	-	XM_005213302.5	TOR2A
chr8	81615033	81615167	Leuk-A4-hydro_C	135	+	NM_001206980.2	AOPEP
chr8	81615033	81615167	Leuk-A4-hydro_C	135	+	XM_059889129.1	AOPEP
chr8	81615033	81615167	Leuk-A4-hydro_C	135	+	XM_059889130.1	AOPEP
chr8	81615033	81615167	Leuk-A4-hydro_C	135	+	XM_059889133.1	AOPEP
chr8	81615033	81615167	Leuk-A4-hydro_C	135	+	XM_059889134.1	AOPEP
chr15	22589971	22590050	PTPS	80	+	NM_001113537.1	PTS
chr7	62060715	62060770	zf-CCCH_2	56	-	NM_001037818.1	RBM22
chr7	62060715	62060767	zf_CCCH_4	53	-	NM_001037818.1	RBM22
chr7	62060715	62060770	zf-CCCH_2	56	-	XM_010807450.4	RBM22
chr7	62060715	62060767	zf_CCCH_4	53	-	XM_010807450.4	RBM22
chr6	58442717	58442808	AAA	92	-	XM_024993540.2	RFC1
chr6	58442717	58442808	AAA	92	-	XM_024993541.2	RFC1
chr6	58442717	58442808	AAA	92	-	XM_059887863.1	RFC1
chr6	58442717	58442808	AAA	92	-	XM_059887864.1	RFC1
chr5	112170968	112171038	zf-ANAPC11	71	+	NM_001046241.1	RBX1
chr5	112170968	112171038	zf-rbx1	71	+	NM_001046241.1	RBX1
chr10	13380796	13380867	Zwilch	72	+	NM_001102179.1	ZWILCH
chr10	13380796	13380867	Zwilch	72	+	XM_024997665.2	ZWILCH
chr7	4309318	4309386	Coatomer_E	69	+	NM_176673.1	COPE
chr7	4309318	4309335	TPR_7	18	+	NM_176673.1	COPE
chr11	10719636	10719748	dNK	113	-	NM_001014888.3	DGUOK
chr1	87525483	87525579	MRP-L47	97	+	NM_001076901.1	MRPL47
chr20	4754601	4754658	ATP_synt_H	58	+	NM_001034050.2	ATP6V0E1
chr3	6657086	6657200	adh_short	115	-	NM_001083375.1	HSD17B7
chr2	115510758	115510817	Miff	60	+	XM_005202901.4	MFF
chr2	115510758	115510817	Miff	60	+	XM_005202902.4	MFF
chr2	115510758	115510817	Miff	60	+	XM_005202903.4	MFF
chr2	115510758	115510817	Miff	60	+	XM_005202904.4	MFF
chr2	115510758	115510817	Miff	60	+	XM_005202905.4	MFF
chr2	115510758	115510817	Miff	60	+	XM_005202906.4	MFF
chr2	115510758	115510817	Miff	60	+	XM_005202907.4	MFF
chr2	115510758	115510817	Miff	60	+	XM_005202909.4	MFF
chr2	115510758	115510817	Miff	60	+	XM_024999781.2	MFF
chr1	54065419	54065421	Dppa2_A	3	-	NM_001206470.1	DPPA2
chr5	57163712	57163794	EF-hand_1	83	-	NM_175780.1	MYL6
chr5	57163706	57163794	EF-hand_6	89	-	NM_175780.1	MYL6
chr5	57163712	57163794	EF-hand_1	83	-	XM_005206502.5	MYL6
chr5	57163706	57163794	EF-hand_6	89	-	XM_005206502.5	MYL6
chr18	60762879	60762987	AA_permease_C	109	-	XM_002695344.7	LOC504861
chr18	60762879	60762987	AA_permease_C	109	-	XM_005219653.5	LOC504861
chr18	60762879	60762987	AA_permease_C	109	-	XM_010815453.4	LOC504861
chr7	12730997	12731078	AhpC-TSA	82	+	NM_174763.2	PRDX2
chr7	12730997	12731078	Redoxin	82	+	NM_174763.2	PRDX2
chr7	12730997	12731078	AhpC-TSA	82	+	XM_005208653.3	PRDX2
chr7	12730997	12731078	Redoxin	82	+	XM_005208653.3	PRDX2
chr3	18867458	18867459	4HBT	2	+	NM_001080368.1	THEM4
chr3	120732016	120732106	Thymidylate_kin	91	-	NM_001098893.1	DTYMK
chr3	93016689	93016745	CXXC_Zn-b_euk	57	+	NM_001038130.2	CZIB
chr3	20543196	20543363	Sec1	168	-	NM_001083501.1	VPS45
chr29	26164262	26164327	UEV	66	+	NM_001098952.1	UEVLD
chr29	26164262	26164327	UEV	66	+	XM_005226749.5	UEVLD
chr29	26164262	26164327	UEV	66	+	XM_010820874.4	UEVLD
chr29	26164262	26164327	UEV	66	+	XM_024987070.2	UEVLD
chr29	26164262	26164327	UEV	66	+	XM_059882862.1	UEVLD
chr6	93348814	93348887	Annexin	74	+	NM_001035325.1	ANXA3
chr6	93348814	93348887	Annexin	74	+	XM_005208151.3	ANXA3
chr10	50612103	50612225	TFIIA_gamma_C	123	+	NM_001037619.2	GTF2A2
chr10	50612103	50612225	TFIIA_gamma_C	123	+	XM_024997800.2	GTF2A2
chr10	82217086	82217148	Med6	63	-	NM_001034237.2	MED6
chr10	82217086	82217148	Med6	63	-	XM_059890257.1	MED6
chr14	69940020	69940245	ResIII	226	+	NM_001192955.1	RAD54B
chr14	69940020	69940245	SNF2-rel_dom	226	+	NM_001192955.1	RAD54B
chr14	69940020	69940245	ResIII	226	+	XM_010812226.4	RAD54B
chr14	69940020	69940245	SNF2-rel_dom	226	+	XM_010812226.4	RAD54B
chr14	69940020	69940245	ResIII	226	+	XM_015474537.3	RAD54B
chr14	69940020	69940245	SNF2-rel_dom	226	+	XM_015474537.3	RAD54B
chr14	69940020	69940245	ResIII	226	+	XM_015474538.3	RAD54B
chr14	69940020	69940245	SNF2-rel_dom	226	+	XM_015474538.3	RAD54B
chr22	54334452	54334553	WD40	102	-	NM_001075565.2	SEC13
chr13	51995723	51995796	Ham1p_like	74	-	NM_001076282.2	ITPA
chr13	54048001	54048066	Arf	66	+	NM_001037607.1	ARFRP1
chr13	54048001	54048066	Arf	66	+	XM_025000630.2	ARFRP1
chr25	1081760	1081788	PRKCSH	29	+	NM_001017428.1	GNPTG
chr25	1081760	1081788	PRKCSH	29	+	XM_005224411.5	GNPTG
chr7	12774006	12774156	ArsA_ATPase	151	-	NM_001098864.1	GET3
chr21	58693673	58693834	Ifi-6-16	162	+	NM_001100361.2	LOC514011
chr21	58693673	58693834	Ifi-6-16	162	+	XM_005222194.5	LOC514011
chr21	58693673	58693834	Ifi-6-16	162	+	XM_005222195.5	LOC514011
chr21	58693673	58693834	Ifi-6-16	162	+	XM_010817243.4	LOC514011
chr21	58693673	58693834	Ifi-6-16	162	+	XM_010817244.4	LOC514011
chr21	58693673	58693834	Ifi-6-16	162	+	XM_010817245.4	LOC514011
chr21	58693673	58693834	Ifi-6-16	162	+	XM_015459325.3	LOC514011
chr21	58693673	58693834	Ifi-6-16	162	+	XM_059879039.1	LOC514011
chr3	8443164	8443269	Rhodanese	106	+	XM_002685854.6	TSTD1
chr9	89908427	89908544	RF-1	118	-	NM_001046378.1	MTRF1L
chr9	89908427	89908544	RF-1	118	-	XM_010808695.4	MTRF1L
chr9	89908427	89908544	RF-1	118	-	XM_010808696.3	MTRF1L
chr8	83557028	83557069	Inhibitor_I29	42	-	NM_174032.2	CTSV
chr17	40714612	40714730	TMEM144	119	-	NM_001101989.1	TMEM144
chr17	40714612	40714730	TMEM144	119	-	XM_024977207.2	TMEM144

### Sheet: functional enrichment
Female-biased genes associated GO terms	ONTOLOGY	ID	Description	BgRatio	RichFactor	FoldEnrichment	zScore	pvalue	p.adjust	qvalue	geneID	Count
	BP	GO:0000460	maturation of 5.8S rRNA	29/15517	0.103448	21.9891	7.77799	0.000334312	0.149772	0.142874	ERI3/LAS1L/MTREX	3
	BP	GO:0034660	ncRNA metabolic process	362/15517	0.019337	4.11031	4.11672	0.00154276	0.245893	0.234569	ERI3/LARS1/LAS1L/MTREX/NSUN5/SNAPC2/TARBP2	7
	BP	GO:0034312	diol biosynthetic process	13/15517	0.153846	32.7018	7.86149	0.00164661	0.245893	0.234569	PTS/SPTLC1	2
	BP	GO:0034311	diol metabolic process	16/15517	0.125	26.5702	7.03535	0.00251022	0.281145	0.268197	PTS/SPTLC1	2
	CC	GO:1902555	endoribonuclease complex	20/14787	0.1	23.85	6.63512	0.00313054	0.200945	0.191001	LAS1L/TARBP2	2
	CC	GO:1902911	protein kinase complex	77/14787	0.038961	9.29221	4.73372	0.0041184	0.200945	0.191001	CSNK2A2/LAS1L/PHKG2	3
	CC	GO:1905348	endonuclease complex	24/14787	0.0833333	19.875	6.0048	0.00449878	0.200945	0.191001	LAS1L/TARBP2	2
	CC	GO:0005774	vacuolar membrane	102/14787	0.0294118	7.01471	3.95522	0.00897781	0.263422	0.250385	ATP6V1H/LAMTOR3/VAC14	3
	CC	GO:0061695	transferase complex, transferring phosphorus-containing groups	209/14787	0.0191388	4.56459	3.36766	0.0114213	0.263422	0.250385	CSNK2A2/LAS1L/PHKG2/VAC14	4
	CC	GO:0005773	vacuole	211/14787	0.0189573	4.52133	3.34289	0.011795	0.263422	0.250385	ATP6V1H/DRAM2/LAMTOR3/VAC14	4
	MF	GO:0004683	calmodulin-dependent protein kinase activity	18/15934	0.111111	26.0359	6.95749	0.00262711	0.125865	0.115825	CAMK1/PHKG2	2
	MF	GO:0005516	calmodulin binding	66/15934	0.0454545	10.6511	5.14347	0.00280724	0.125865	0.115825	CAMK1/IQGAP2/PHKG2	3
	MF	GO:0004518	nuclease activity	140/15934	0.0285714	6.69496	4.43076	0.00300901	0.125865	0.115825	APTX/DNASE2/ERI3/LAS1L	4
	MF	GO:0016829	lyase activity	142/15934	0.028169	6.60066	4.38869	0.00316643	0.125865	0.115825	APIP/APMAP/DERA/PTS	4
	MF	GO:0003725	double-stranded RNA binding	30/15934	0.0666667	15.6216	5.24772	0.007227	0.229818	0.211485	APTX/TARBP2	2
	MF	GO:0004536	DNA nuclease activity	37/15934	0.0540541	12.6661	4.65093	0.0108546	0.287647	0.2647	APTX/DNASE2	2
Female-biased genes associated KEGG terms	category	subcategory	ID	Description	BgRatio	RichFactor	FoldEnrichment	zScore	pvalue	p.adjust	qvalue	geneID	Count
	Cellular Processes	Transport and catabolism	bta04142	Lysosome	141/9574	0.0283688	6.46673	4.34079	0.00326929	0.297506	0.295957	ATP6V1H/DNASE2/LAMP2/LOC512464	4
Male-biased genes associated GO terms	ONTOLOGY	ID	Description	BgRatio	RichFactor	FoldEnrichment	zScore	pvalue	p.adjust	qvalue	geneID	Count
	BP	GO:0033365	protein localization to organelle	281/15517	0.0320285	4.8251	5.28947	0.0001046	0.0563487	0.0497542	ARFRP1/GET3/KNTC1/MFF/RER1/SEC13/SNF8/TCTN1/ZWILCH	9
	BP	GO:0048285	organelle fission	180/15517	0.0388889	5.85863	5.35958	0.000195316	0.0563487	0.0497542	CDC14B/KNTC1/MAEL/MFF/NCAPH/RAD54B/ZWILCH	7
	CC	GO:0030120	vesicle coat	49/14787	0.0816327	11.8343	6.33096	0.000356257	0.0560304	0.0483343	COPE/NECAP1/SEC13/SEC23B	4
	CC	GO:0030662	coated vesicle membrane	56/14787	0.0714286	10.355	5.84537	0.000595196	0.0560304	0.0483343	COPE/NECAP1/SEC13/SEC23B	4
	CC	GO:0030117	membrane coat	71/14787	0.056338	8.16736	5.04524	0.00145503	0.0560304	0.0483343	COPE/NECAP1/SEC13/SEC23B	4
	CC	GO:0048475	coated membrane	71/14787	0.056338	8.16736	5.04524	0.00145503	0.0560304	0.0483343	COPE/NECAP1/SEC13/SEC23B	4
	CC	GO:0098588	bounding membrane of organelle	473/14787	0.0211416	3.06492	3.80401	0.00156663	0.0560304	0.0483343	ATP6V1G3/COPE/MFF/NECAP1/RER1/SEC13/SEC23B/SNF8/UEVLD/VPS45	10
	CC	GO:0030659	cytoplasmic vesicle membrane	187/14787	0.0320856	4.65146	4.18793	0.0018624	0.0560304	0.0483343	COPE/NECAP1/SEC13/SEC23B/SNF8/UEVLD	6
	CC	GO:0012506	vesicle membrane	188/14787	0.0319149	4.62672	4.17081	0.00191323	0.0560304	0.0483343	COPE/NECAP1/SEC13/SEC23B/SNF8/UEVLD	6
	CC	GO:0030127	COPII vesicle coat	11/14787	0.181818	26.3583	7.01175	0.00248843	0.0637661	0.0550075	SEC13/SEC23B	2
	CC	GO:0031967	organelle envelope	452/14787	0.0199115	2.88658	3.39496	0.00400196	0.0820402	0.0707715	COX5A/MFF/MRS2/NDUFB8/NEMP1/SEC13/SFXN4/SLC25A26/TOR2A	9
	CC	GO:0031975	envelope	452/14787	0.0199115	2.88658	3.39496	0.00400196	0.0820402	0.0707715	COX5A/MFF/MRS2/NDUFB8/NEMP1/SEC13/SFXN4/SLC25A26/TOR2A	9
Male-biased genes associated KEGG terms	category	subcategory	ID	Description	BgRatio	RichFactor	FoldEnrichment	zScore	pvalue	p.adjust	qvalue	geneID	Count
	Metabolism	Energy metabolism	bta00190	Oxidative phosphorylation	164/9574	0.0304878	5.03259	4.06651	0.0030578	0.264047	0.239505	ATP6V0E1/ATP6V1G3/COX5A/NDUFB8/UQCRC2	5
	Metabolism	Metabolism of terpenoids and polyketides	bta00900	Terpenoid backbone biosynthesis	21/9574	0.0952381	15.7209	5.2721	0.00703485	0.264047	0.239505	DHDDS/RCE1	2
	Organismal Systems	Excretory system	bta04966	Collecting duct acid secretion	27/9574	0.0740741	12.2273	4.56074	0.0114882	0.264047	0.239505	ATP6V0E1/ATP6V1G3	2
	Metabolism	Global and overview maps	bta01232	Nucleotide metabolism	88/9574	0.0340909	5.62735	3.40442	0.0160954	0.264047	0.239505	DGUOK/DTYMK/ITPA	3
	Genetic Information Processing	Folding, sorting and degradation	bta04141	Protein processing in endoplasmic reticulum	175/9574	0.0228571	3.773	2.89028	0.0212839	0.264047	0.239505	MAGT1/RBX1/SEC13/SEC23B	4
	Human Diseases	Immune disease	bta05323	Rheumatoid arthritis	104/9574	0.0288462	4.7616	3.0111	0.0249619	0.264047	0.239505	ATP6V0E1/ATP6V1G3/CTSV	3
	Organismal Systems	Circulatory system	bta04260	Cardiac muscle contraction	105/9574	0.0285714	4.71626	2.98923	0.0255879	0.264047	0.239505	ASPH/COX5A/UQCRC2	3
	Genetic Information Processing	Replication and repair	bta03440	Homologous recombination	42/9574	0.047619	7.86043	3.47852	0.026597	0.264047	0.239505	RAD51B/RAD54B	2
	Genetic Information Processing	Replication and repair	bta03410	Base excision repair	44/9574	0.0454545	7.50313	3.37531	0.0289991	0.264047	0.239505	NEIL1/RFC1	2
	Genetic Information Processing	Transcription	bta03022	Basal transcription factors	45/9574	0.0444444	7.3364	3.3261	0.0302316	0.264047	0.239505	GTF2A2/TAF5	2
	Environmental Information Processing	Signal transduction	bta04066	HIF-1 signaling pathway	113/9574	0.0265487	4.38236	2.82359	0.0308991	0.264047	0.239505	MKNK1/RBX1/TIMP1	3
