## Supplementary material for "Sex-biased Transcriptome in *in vitro* Produced Bovine Early Embryos": Table S10

### Sheet: Sheet1
DEGs	AS genes	Sex-biased isoform related genes	Overlap between DEGs and AS genes	Overlap between DEGs and isoform related genes	Overlap between AS genes and isoform related genes	Common genes between DEGs, AS genes, and isoform-related genes
LOC618701	CCAR1	LOC112445532	PLAAT1	LOC616695	ZDHHC4	BDH2
LOC132342458	HEATR1	LOC132344768	CPM	NXF2	PTPN2	GMPR
NRK	NEIL3	LOC616431	MBNL3	LOC618742	HERC5	THEM4
NTNG1	NSUN5	LOC785244	FRMD8	LOC107131987	B9D1	MACC1
KLHL4	PHKG2	LOC101902714	RRAGB	LOC539382	COA1	LOC112445007
CCDC160	C23H6orf89	LOC132344790	HUWE1	LOC107132081	ERI3	CHM
GUCY1A1	CAMK1	LOC112445795	ATF7IP	XIST	RC3H2	PIGA
LOC783020	TP53BP1	MGC148328	KANSL3	LOC104968742	ARMC8	MAP1LC3A
TXLNB	PRC1	ATP5PO	TMEM164	LOC788278	TSPAN31	PHF6
LOC519242	CXXC1	GART	UPF3B	MAGEB16	DECR1	LOC510185
LOC132342833	UBTF	ATP5PF	HERC2	MAGEB1	SNURF	TIMP1
KIAA0319	SCO1	LOC782966	SLC25A26	LOC618364	RBX1	FUNDC1
LOC112447052	PIGS	RPL24	GPANK1	LOC112445037	APTX	LOC107132045
TRPM8	TMC4	DPPA4	METAP1D	LOC781486	MRRF	P4HA1
SHOC1	GAS7	SLC9C1	TARBP2	LOC101902988	LOC504861	LAMP2
RNF183	HSD17B14	WDR53	MYG1	PHEX	ATP5MF	LOC104970537
LOC132344304	SLF1	NCBP2	TPD52L1	C19H17orf67	NAA20	GNL3L
LOC132343322	TAOK3	EIF4A2	RHEBL1	HBG	RABL3	BRCC3
EGF	DNASE2	TMEM41A	CMKLR2	LOC520584	UQCRB	ERCC5
LOC784007	CHTF18	ECE2		LOC100848180	MTCH2	EIF2S3
LOC132342214	CLK4	STAG1		LOC112445612	RPS3A	NDUFS8
NLRC5	DCTN4	PCCB		LOC786820	RPL27A	RMDN1
AQP7	LRRC51	UBA5		LOC786836	RPL26L1	UROD
PCDH7	RAB24	IGSF5		LOC112441486	MAGT1	GPX4
LOC100301024	TMEM161B	U2AF1		LOC112445107	UQCRC2	YIF1A
GLB1L2	GUF1	GNPNAT1		LOC112445054	METTL26	CNBP
NDP	TBC1D1	ERO1A		LOC101902201	LIN37	MDH2
LOC786348	TMPO	MRPL52		AKAP17B	FDX2	CYC1
LOC132344191	RCC1L	LOC786614		CYLC1	DYNC1I2	NDUFAF3
MUC13	PRSS8	PHGR1		LOC526966	NECAP1	RPL13A
TRPV3	HERPUD2	OIP5		TRHDE	WDR45	ST6GALNAC2
KIF2B	WDR47	RTF1		FAM171B	RER1	DTYMK
LOC100336589	PTS	MGA		PTPRN	DBT	TRAPPC6A
LOC100137858	TMEM38B	HAUS2		LOC781895	IRF6	TMEM42
LOC101907004	DAB2	CCNDBP1		CA2	DPH5	DHODH
BLNK	C16H1orf112	MAPK6		LOC101905293	NANS	SLC30A2
LOC132346186	SCAF11	MYEF2		LOC112445065	HMGN3	C3H1orf146
EREG	CENPL	BLOC1S6		LOC531775	LOC516108	RPL22L1
LOC100300684	PORCN	SOCS4		ACP3	PITPNB	PEMT
STEAP4	SNAP47	SLC35F4		LOC112445055	LYPLA1	SNRPN
UPK3BL2	ALG3	ERH		ALCAM	STK19
LOC100848699	FAM221A	ADAM20		AHSG	MOSPD2
PTK2B	ANKRD11	FCF1		LOC132342103	TET1
LOC100848700	TPD52L2	EIF2B2		LRCH2	NDUFB8
C1QTNF3	IDE	EFCAB11		MEIS3	RPS18
SULT1B1	SUZ12	GOLM2		HPGD	SNX6
LOC505326	EIF2D	CIAO1		LOC532367	TRAPPC13
DDX53	KYAT3	COX5B		CAPN6	PHB1
TEX101	DUS1L	CCT7		DKK1	RPS24
XKRX	PKP4	EXOC6B		TEX11	AURKB
LOC112448484	CDC40	STRN		LOC132344273	MORF4L1
PLD1	LNPK	COX7A2L		TEX13A	EXOSC1
DMRT2	UFSP2	EPCAM		LOC517884	MRPL47
LOC132342443	RBM44	SLC20A1		WFDC2	TMEM11
LOC112448556	ZNF148	RNF103		IL2RG	SLC1A3
LOC104968627	NAMPT	UGP2		LOC112445420	APOO
LOC100850808	CEP78	NFU1		DHRS9	CDCA3
TGFBR2	CA9	KRTCAP3		LOC104975122	BRWD1
CYP2C88	TM6SF2	FKBP1B		TCEAL9	CMC2
SLITRK6	MOCOS	SMC6		LOC101902960	TRUB2
LOC112445020	MAT2B	PSMD13		LOC112445062	GNPTG
LOC112445106	CCP110	ITGB1BP1		NUGGC	LOC514011
LOC782781	C3H1orf43	NDUFA8		KLF8	TSTD1
MPPED2	CAB39L	RPL35		LOC104976327	COX6A1
KIF21B	SWT1	RPL12		LOC112445143	LYRM7
PHLDA2	MUC20	GLE1		GCNA	RPL17
CNGA3	NSMCE1	SURF2		LOC132345308	RPL35A
SLCO6A1	TBC1D14	RFC3		LOC132344272	ALDOA
LOC781710	CEP63	NUP58		LOC112443799	CCT6A
ASGR1	PRR14	MIPEP		CALB1	ESF1
CLDN9	DNTTIP2	MRPL57		LOC101905830	IDH3A
LOC101903925	LOC512464	SKA3		OTUD6A	FUOM
ATXN1	LOC100196898	SAP18		PEBP4	ATP5F1A
RNF17	R3HCC1	COMMD6		CTTNBP2	SNRPD1
LOC112445766	ISCA1	NDFIP2		LOC112445041	GNL3
SMARCA1	BSPRY	PCID2		RBP4	CIB1
LOC101906018	GDE1	LOC100337293		FHOD3	PSMC3IP
MTARC1	ELOC	GATA3		NUDT10	PSMB3
LOC112443813	TMEM62	ATP5F1C		LOC783151	SLC37A1
LOC618686	SMAP1	PFKFB3		LOC104970008	RPL4
SLC36A2	TMEM30A	SNRPB		LOC132344291	COX6B1
GHDC	ANKZF1	SIRPA		CYP4A22	TPM3
CHI3L2	IQGAP2	ADRM1		TP53I11	ATP5MC2
LOC528412	TINF2	GNAS		AMMECR1	MRPS18A
RASGRP1	RAB11A	RAE1		CT47B1	NACA
CT83	METTL17	RTF2		BCAN	ATP5MC3
LRATD1	PPP1R14D	RALGAPB		LOC112445534	ANP32B
LOC524601	POLE2	UBE2C		ARL13A	NIFK
IL1RAPL2	FKBP15	UBE2V1		FMR1NB	ADSL
QSOX1	NHLRC3	RPL8		CD52	RPS14
SCML2	N4BP2L1	VPS28		LOC112445825	NDUFA7
MXRA5_1	BFAR	MRPL15		ANKRD31	ANP32E
RPA4	SPATA22	RPL7		ZXDB	EIF2S2
SLC13A2	EPB41	E2F5		LOC101907804	NT5C
LOC112445660	APMAP	MRPL13		LOC112445553	GUK1
SAMSN1	PCED1A	FDX1		LOC525400	DUT
LCN2	CSNK2A2	IL18		HMGN5	SRSF7
CYP2C281	CHCHD7	BCO2		EMB	CHCHD5
TMEM116	ASPH	REXO2		COL1A1	RPL10
CHIC1	RGS22	PAFAH1B2		PRKG1	FOLR1
LOC509761	ESRP1	ATP5MG		ALAS2	RPS3
FBXO47	MTBP	TRAPPC4		LOC132343756	RPL36A
FRK	MTMR2	MCAM		LOC100848430	SEC23IP
KCNH7	ZNF215	HSPA8		GPR34	HNRNPA1
LOC104976614	ZMYM5	RPS13		KLHL15	RPL11
RORA	VAC14	IPO7		GGNBP1	IDH3B
LOC107131356	IFT52	TPP1		TM4SF1	SPINT2
ADAMTS1	STX2	FCHSD2		LOC100297779	RBM4
S100A13	MBTPS2	PAAF1		GSTM3	MICOS10
TSHZ1	LAS1L	ELF5		LOC510798	DPH3
INHBA	PARG	NDUFS3		DNAH12	SMIM20
PEX5L	AIFM2	TIMM10		LOC132343370	ATP5MJ
ZNF19	CEP20	MED19		CPE	COPS6
TBC1D25	TBC1D7	TMX2		ICAM1	MRPL2
ARRDC2	ALDH5A1	SELENOH		SVIP	RPL18
ADGRB3	USP4	PPP1R15B		TSPAN1	PSMC3
CADM3	RCN2	CDC73		LOC768028	ATP5F1B
LOC100847612	NT5C3B	GLRX2		LOC112445024	GTF2H2
ABHD3	MTREX	SRP9		BEX3	RPS11
SRPX2	GIN1	GORAB		MTMR8	ROCK2
CDKL5	UBE2E3	PRRC2C		REG3G
TEX13D	SNAPC2	ANKRD45		ATP11C
CBLN1	GALT	CACYBP		LOC781112
LOC112445101	ATP6V1H	NPL		LOC767968
PATE1	HSD17B11	CD46		LOC527428
LOC613515	DERA	RABIF		PAGE4
LOC132343001	SMAGP	NDUFC1		ZNF81
CC2D2A	LARS1	LOC101907758		WDR44
RHBG	INTS9	PEBP1		TMEM107
LOC783362	DERL2	RFC5		MID1IP1
LOC789175	NDUFB2	LOC107133302		POF1B
GABRA5	FKBP11	RPL6		UBQLN2
ENPP3	YBEY	MTFP1		RASGRP2
RGCC	INO80D	SMTN		LOC101904765
LOC132343864	ZWILCH	DRG1		SULT1A1
AGMO	EDEM2	ZNF280B		LOC100296695
LOC100848555	LAMTOR3	SNRPD3		KCTD12
CYP19A1	SRPK1	novelGene_UBE2L3_AS		TIGD2
PPP2R3A	CIAO2A	UBE2L3		LOC112445115
TSPAN7	CLCC1	RANBP1		IGFBP6
ATP7A	CSRP2	TMEM170A		DDX4
LOC786942	COX14	ADAT1		ARMCX5
LOC522334	SLC35D1	KARS1		ZBTB33
ENOX2	SNHG12	SYCE1L		PABIR2
ADGRD1	MRPL39	COX4I1		TSPAN6
CCDC172	GK5	PHKB		TMSB15B
TMPRSS4	DNAAF10	LOC613358		MED12
LOC132344302	MIX23	TMEM208		RBMX2
FANCB	KIF2C	NUTF2		TRAPPC2
CPVL	LOC132346613	SLC7A6OS		AMOT
LOC101906207	STARD3NL	POLR2I		LOC112441509
B4GALNT2	LOC100848574	LOC101907883		ENPP4
ZDHHC2	TRMT1L	PSMD8		LOC101904674
BRWD3	CCSER2	NFKBIB		OGFRL1
AMER1	DRAM2	MRPS12		SMC1A
LRRC72	UBLCP1	MED29		JAKMIP2
PPP1R9A	MTF2	RPS16		ARMC5
ZNF711	NUSAP1	PSMC4		SHROOM2
PLXDC2	SLC2A1	RPS19		FZD4
ZBBX	FAM133B	ZNF45		TCEAL8
LOC781349	RAD50	GEMIN7		ATRX
ANO3	SNX13	CALM3		TXLNG
RPS6KA3	RP9	ETFB		LOC112445531
ANK3	SPTLC1	LOC112442365		TIMP2
DUSP21	WTAP	LOC100336208		NKRF
PLD5	HNRNPC	LOC100336431		NBDY
SPIN2	SOAT1	ISOC2		IDS
CLDN1	TDRKH	SYT5		PQBP1
MED12L	GMCL1	LOC509810		GLA
TRMT2B	FBXO25	RPS5		GNGT2
STC1	CENPJ	LOC100848006		PLBD1
DPEP3	AGPS	TMEM199		TUBA4A
CALML5	CDC16	RPL23A		TMEM47
LGALS3BP	ITPA	GLOD4		SAT1
RADX	TM2D1	MED31		XK
PAG1	RIPK2	C1QBP		USP9X
WDR72	RBIS	SPAG7		LOC510362
DIAPH2	TMEM41B	PSMB6		CITED1
LOC104969408	APIP	C19H17orf49		ADGRL2
VGLL3	DISP1	ELP5		PDK3
S100A3	ARFIP1	TRAPPC1		PTER
LOC101907622	PIAS2	RPL26		DYNLT3
RBP1	APPBP2	COPS3		SIK1
FRRS1	C18H16orf74	NME1		LOC534630
ABHD4	CNEP1R1	SLC35B1		FABP5
TMEM35A	ATP1B3	ATP5MC1		LOC101905979
MSANTD3	NAE1	MRPL45		ZNF75D
BBS7	ZNF599	RPL19		PLP2
UPK1A	AP1S2	MLX		NANOS1
LOC100297099	WDR13	TUBG1		STAG2
CD226	RNH1	BECN1		RPGR
LRRC66	RCE1	RPL27		VMA21
KDM6A	CCDC15	PYY		LOC101906565
OCRL	RAB30	GOSR2		CCDC71L
TENT5A	CTTN	METTL2A		PIN4
TTC23	ECD	NDUFAF8		LOC515828
ELF4	GPHA2	SEC14L1		SNX12
SLC5A5	TSPAN15	MRPS7		KIF18B
MAGEH1	KIFBP	ATP5PD		THOC2
RPS6KA6	DDX50	MRPL58		MSN
KLK7	INTS10	PRKCA		LOC617648
DOP1A	BTRC	UBR3		ZNF331
OFD1	SORBS1	TTC21B		VAMP7_1
BCL9L	LOC112444288	SLC38A11		LOC112449068
PTGS2	HAGHL	PSMD14		NDUFA1
CHL1	CRCP	C2H2orf76		SLC36A3
PRKAG2	NPC1	DBI		ZFX
LOC132344765	SERPINB6	HSPE1		TMSB4X
GRIPAP1	MRS2	RPL37A		LOC132344779
ADGRG2	PFKFB4	NHEJ1		HNRNPH2
LOC512905	CFAP20DC	FARSB		MYO1E
HSPA1A	LRRFIP2	SNRNP40		SMARCC2
LOC101904366	NEIL1	TRNAU1AP		LIPH
DNAJB4	PDCD6	ATP5IF1		GCNT4
DYRK3	FYB1	DNAJC8		ACSL4
BTG2	GPRC5C	CLIC4		RNF113A
YEATS2	CENPQ	CDC42		EFHD2
RBM41	MPRIP	MRTO4		MSL3
TAF1	LOC104970913	SDHB		STEEP1
IER3	ZNF677	BDP1		SYCP3
SCIN	LOC100335553	MRPS36		MCTS1
L3MBTL3	LOC506495	CENPH		BCAP31
RALGAPA1	CMC1	CCNB1		CETN2
ANKRD50	CDC14B	ERBIN		CENPI
LOC132345958	NSD1	ZSWIM6		EFNB2
SGMS2	ABI1	GPX8		APOOL
OR4X17	TOP6BL	SNX18		LOC327709
TTN	KLHL35	MRPS30		MED14
ERMP1	EPS15L1	TMEM267		MOSPD1
HYAL1	KATNAL2	RPL37		PRDX4
KCTD1	MRNIP	LOC132343240		NKAP
BDNF	RNF4	MED10		RPL39
USP31	LRRC28	NDUFS6		OGT
TAB3	CEP135	MRPL46		TCEAL4
B4GALT6	CENPM	MRPS11		LOC100848264
CD38	DBNL	HDDC3		VBP1
SLCO4C1	ATE1	RPS17		YIPF6
CSNK1B	NEMP1	MPHOSPH10		ARAP2
MAGED2	PPHLN1	LOC101902644		KIF4A
TUBA3E	E2F7	SNRPA1		FAM241A
VPS13C	KTN1	ETFA		ZNF518B
CCS	PPP6R2	IMP3		ABRACL
USPL1	S100PBP	CLK3		FAM50A
SH3PXD2A	LRRFIP1	UBL7		UBA1
ASB11	MIER1	PAPOLA		LOC615809
SLC25A14	RBBP8	EIF5		SS18L2
PHF8	DTWD1	RPL14		LDHA
LOC101902926	MRPS33	LOC132343467		DDX3X
PRNP	FIP1L1	RPP14		TIMM8A
UPF3A	MTMR11	RPL29		SNHG4
BCLAF3	MAPKAPK5	KLHDC8B		MMGT1
DMXL2	TCTN1	QARS1		UBR1
CMC4	IMMP1L	RPL32		EIF1AX
NMT2	PRMT2	MRPS25		SLC25A5
COPG2	LOC100174924	PSMB9		ATP6AP2
LY6G6C	HOOK3	RPS10		TRIB2
FMR1	ZC3H14	SNRPC		UBE2A
CIST1	EXOSC7	RPL10A		PGRMC1
UTP14A	ARL13B	MRPS10		GEMIN8
SLC16A11	ZMYND11	CDC5L		FUNDC2
SMAD7	ITGB3BP	CD2AP		APEX2
TSPYL2	CYP2S1	GSTA4		NDUFB11
RICTOR	TRMT13	MUC21		C1GALT1C1
PRICKLE3	MAEL	MRPS18B		MORF4L2
ABCA1	PARP14	LOC100847345		AKAP9
FLACC1	RBMS1	PRSS16		SSR4
SOS1	SIRT7	C23H6orf62		IGF2R
CSTF2	SVIL	ACOT13		EVI5
NXT2	MYO1B	SSR1		SETX
PRPS2	SRSF10	PRPF4B		PRPS1
SHTN1	MTIF2	INO80C		PSMD10
HERC1	LYPLA2	DSG3		ARPC5
ELL2	SFSWAP	THOC1		HSD17B10
PREPL	USP34	MYOM1		HCFC1
ETV3	SLC66A1	NDUFV2		EDC3
ZRSR2	DHDDS	LMAN1		ROCK1
STIM2	CFAP410	CCNF		RPL13
CUL4B	PLEKHA8	FLYWCH2		MRPL12
RENBP	PARD3	ZNF200		EEF1G
TAFAZZIN	IFT27	NAA60		ERGIC3
RREB1	USP16	EEF2KMT		NIF3L1
SIN3A	PRPF6	USP7		EEF1D
RHOB	MKNK1	ATF7IP2		RPL36
FAM135A	WWC2	RMI2		NECAP2
EHBP1	ODF2L	NDE1		NXT1
N4BP2	RBM4B	RPS15A		EXOSC4
FLNA	FAM3C	BOLA2B		TMEM126B
RELL1	SLTM	DCTPP1		TKT
CCSAP	PSMA7	EIF4H		CCDC167
RAPH1	LOC516421	ABHD11		TMEM120A
S100A5	A4GALT	IFT22		RAB34
UPRT	LOC521746	POP7		METTL1
FTSJ1	SLC17A5	BUD31		MRPL43
PANX1	PLEKHF2	TRRAP		TRPT1
PIGT	BCLAF1	NUDT1		C9H6orf120
VPS8	SEPTIN4	MYOF		CDIPT
TMEM131	ZDHHC3	PGAM1		GTF3A
COX7B	MRAS	GOT1		TIMM50
MGST2	STYX	CUEDC2		MRPL28
CCT5	MDP1	PCGF6		ALKBH3
ING4	CHMP2A	SLK		PMF1
SNX5	FAM161A	CLN8		MYDGF
C23H6orf52	BRD8	CASP3		CHCHD4
LMAN2	RAD51B	FAT1		ALAD
PYCR2	NCAPH	ZFP42		LOC112444531
TSR3	YTHDF3	GTF2E2		RUVBL1
ZDHHC23	ASB3	MAK16		CENPX
DNLZ	PNPT1	POLB		DMAC2L
GID8	ODC1	RPL15		UQCC4
FKBP9	LOC100848538	ACTA1		LOC281806
PIN1	ATP6V1G3	LOC533307		PSMB5
TIMM17A	PRPF18	DNAJC9		CCNL2
MOSPD3	QRSL1	ADK		PDLIM1
RABL2B	SEC23B	VDAC2		MRPL36
MANBAL	RASAL2	NAALAD2		LIPT2
HINT2	TAF5	HIKESHI		ISYNA1
BCS1L	DNAJC24	TBRG1		UQCRC1
NUBP2	RASSF7	SDHAF2		PPA1
WDR18	CEP350	UQCC3		NENF
ECI2	EXOC7	POLR2G		LAMTOR1
DNPEP	PIK3R4	TMEM223		DPCD
DYNC2I2	BRI3BP	OTUB1		LSM4
CYB5R3	KNTC1	TRMT112		CDC20
PYCR3	ATXN2	FAU		MMD
WARS1	ALKBH7	EIF1AD		EFNA1
RABGGTA	CDC45	BANF1		LOC132344463
C17H22orf39	PRODH	MRPL11		GFER
RPUSD4	DHCR7	MRPL21		P2RX4
HDHD5	LTO1	MRPL23		TAMM41
RBBP9	ANAPC16	RPLP2		HSD17B8
ABCB6	SFXN4	DCAF6		DAP
ME2	DENND10	PFDN2		LPAR1
NDUFV1	SHOC2	CD48		TMEM243
TAT	STN1	LAMTOR2		LOC100848484
LGALS9	YPEL3	MTX1		COQ6
LOC512541	TMF1	ILF2		CSKMT
FASTK	COA8	PSMB4		PTPMT1
SHMT2	GOLGA5	MCL1		AP5S1
NUDT8	COX5A	MRPS21		CD99
PACC1	SELENOS	OTUD7B		SLC6A20
HOPX	BTF3	ACP6		TBCE
SUGCT	INPP5F	ATP5PB		CNN3
MARS1	SNF8	PKN2		NUDT16
NOSTRIN	STX8	LEPROT		SAMM50
RRAD	RABEP1	MRPL37		NME4
ENO3	LOC100847180	YIPF1		ZNF404
POMT2	ETHE1	KTI12		FAXC
MAPK13	TBCB	RPS8		FADS2
BPHL	TXNDC17	ELOVL1		MGARP
NT5DC2	FZD3	YBX1		ADI1
ALDH18A1	TOR2A	NFYC		NLE1
MRI1	LOC100271850-MEF2B	AKIRIN1		ACTC1
PCLAF	AOPEP	MRPS15		SLC9A3
TPGS1	ANAPC15	SMIM12		TUBA8
DIP2A	HNRNPA2B1	NDUFA10		APOE
PRDM14	RECQL	GATAD1		LOC101907813
LAD1	RBM22	RBM48		TUBG2
ERMARD	RFC1	C1GALT1		LOC100850875
MEIS2	LOC787287	PHF14		ITPKB
TLCD3A	ALKBH1	DNAJC2		HCK
SLC43A3	URB2	SEPTIN7		CES4A
METTL27	HLCS	SNX10		MIOX
MOGAT1	PRADC1	CBX3		TLE7
CERS3	MORC3	LOC101904529		PNMA2
PCK2	SETD4	H2AZ2		CA6
LOC132343477	PAXBP1	TMED4		RUM1
PYCR1	SEC22A	CHCHD3		HMGA2
HVCN1	COPE	UBE2N		UPP1
PIMREG	C1H3orf52	MRPL42		LOC132342139
TIFA	DGUOK	NDUFA12		USP9Y
CAV1	CCNB3	METAP2		DDX3Y
LOC100139325	ATP6V0E1	COPZ1		LOC100335202
SNX25	TRA2B	TWF1		LOC132344466
CCL17	COX7B2	USP15		LOC132344468
TNNC1	NARS2	LOC512953		LOC132344515
COL18A1	LRIG2	DCTN2		ZRSR2Y
PLA2G7	CEP19	SPRYD4		EIF1AY
PXDN	HSD17B7	PA2G4		LOC132344470
R3HDML	MFF	SLC25A3		ZFY
ID3	MMAB	IKBIP
C2H2orf80	PNPLA8	TXN2
NNAT	DIS3	LOC132345323
GCNT3	DPPA2	ART4
TPH1	RPS27	DDX47
LOC101903087	NUB1	EMG1
FST	METTL5	NDUFA9
SLC28A1	CYRIB	TIGAR
OVGP1	XRCC2	ADIPOR2
PNMA1	GRPEL2	RPL3
ZFP62	PRKRA	ST13
LOC132346960	SMC4	SMDT1
STK39	MYL6	LOC100297709
TNNI3K	PRDX2	CRELD2
HS3ST1	THAP5	CCNA2
OSCP1	PDLIM7	LOC100847143
SOX21	TIA1	RPL34
LOC132344720	MFSD14A	EIF4E
PRRT1B	CZIB	LOC132345500
LOC112443452	LOC785408	RPL9
	VPS45	PAICS
	LOC101902612	MTHFD2L
	SDHAF3	GRPEL1
	UEVLD	NDUFA13
	ANXA3	RPL18A
	SRPK2	MRPL34
	MEG3	USE1
	GTF2A2	HSH2D
	KIF9	NDUFB7
	SCML4	C7H19orf53
	SARNP	LOC505918
	KATNA1	SPC24
	MPC1	PET100
	EFCAB2	CLPP
	SNX1	NDUFA11
	RBMS2	LOC104969097
	MED6	LSM7
	NUMB	LOC112447378
	IFTAP	SRFBP1
	FEZ2	ARL10
	PRIMPOL	RACK1
	RAD54B	POLR2E
	SEC13	ATP5F1D
	NEK3	NDUFS7
	NELFE	RPS15
	XPA	UQCR11
	ARFRP1	UQCRQ
	RBM39	VDAC1
	GET3	ZMAT2
	SPIDR	CCNG1
	MIA3	RPS6
	PPFIBP2	FREM1
	MTRF1L	LOC107132697
	CTSV	STOML2
	WBP11	LOXL2
	TMEM144	DNAI1
	NOL3	DCTN3
	ASCC1	GKAP1
	ACAD9	BICD2
	TACC3	GNG10
	GTDC1	RPS7
	PSEN1	ACP1
	NUF2	LOC132346206
	CALD1	RSPO3
	RARS2	GOPC
	DCAF5	CD24
	PLPP5	UBE2J1
	LAMTOR4	ENPP1
	TAF9	MRPL18
	LSM3	PSMB1
	VAMP4	LOC787476
	SYNGR1	LOC511516
	CLEC4E	SLITRK2
	NPM1	VAMP7
	CCDC66	LOC617475
	PLAC8A	F8A1
	MYL7	IDH3G
	PRDX1	ATP6AP1
	ZNF654	LOC112445102
	KRT8	LOC112445063
	DNMT3A	ATG4A
	MICOS13	PBDC1
	SNRPE	ABCB7
	KIF20A	RPS4X
	ILKAP	RHOG2
	AP5M1	PDZD11
	ABCC5	IGBP1
	NUDT17	RP2
	CDV3	RBM10
	COX17	TIMM17B
	RAP1A	GPKOW
	UBE2D3	TSR2
	RWDD3	DMD
	LOC100847509	PPP4R3C
	DDRGK1	RBBP7
	LOC132344245	SYAP1
	NEU1	ZNF280BY
	CENPF	LOC132344681
	SDHD	LOC132344717
	DDX54
	MYNN
	BTBD1
	BIRC6
	CAMK2G
	EEF1AKMT1
	NFX1
	CCDC68
	UQCC5
	ADAL
	RNF167
	CHAF1A
	EEF1B2
	TUBGCP6
	AZI2
	SPRING1
	CWC15
	TAF12
	TJP1
	NAP1L1
	SELENOK
	TFG
	EIF6
	RPS19BP1
	NAXD
	PARK7
	LOC100336777
	GCLC
	ARHGAP5
	POLR1H
	PALS1
	ZNF512
	NAGA
	C29H11orf54
	CCAR2
	LOC528919
	PDSS1
	PDCD6IP
	TMEM183A
	BCAS4
	ARHGEF16
	SETD6
	FXYD4
	ZDHHC16
	RPP30
	NUDT16L1
	TC2N
	MIS18BP1
	PPCDC
	SUMO2
	PCYT2
	C19H17orf75
	HEATR6
	TRNT1
	H2AZ1
	MYL5
	RAP1B
	CD81
	NUP85
	CD9
	NOP2
	SMPD2
	AKAP8L
	SCP2
	ELOB
	NOP58
	CAP1
	HSPD1
	PTPN13
	ZNHIT3
	TDRD3
	TRAF6
	TP53I3
	SSB
	RPSA
	PPP3CC
	SRA1
	SRP72
	CWF19L1
	COG4
	RWDD2B
	ANXA8L1
	CIBAR1
	RPIA
	RESF1
	FNBP1L
	PIGH
	SETD9
	PON2
	YWHAQ
	ARFGAP3
	TSEN54
	VPS26A
	TNFRSF12A
	EZR
	PHF10
	PDCD2
	COPS4
	CENATAC
	TRMT5
	DUSP11
	CENPT
	RNF181
	EIF2B4
	KYAT1
	LOC104968656
	COPS2
	POMP
	SLC30A9
	OSTF1
	RIMKLB
	NCSTN
	COX6C
	PDCD10
	ORC6
	ANXA2
	AURKAIP1
	UTP25
	TAF1D
	PDCD5
	PPP6R3
	TBL2
	SEH1L
	CNOT10
	NMB
	SMARCA4
	SGTA
	EFNA4
	ADGRG6
	PNPLA4
	ANAPC7
	CDK16
	FAM3A
	PPP1R14B
	HYPK
	LEMD2
	RAD1
	NUDC
	LOC107131684
	CLIC1
	FOXRED1
	IPO8
	ABHD12B
	PLS1
	LOC100848721
	MAP4
	PPIA
	HP1BP3
	FTH1
	STXBP3
	MTARC2
	NECTIN2
	TRMO
	PPIL4
	BPIFA1
	RPS2
	C14H8orf76
	UBL5
	PPIB
	DBF4
	PAXX
	CALM2
	RABAC1
	PTCD3
	PREB
	MRPS26
	RPS25
	PRXL2B
	ARL6IP4
	CCDC18
	MPHOSPH8
	PHACTR4
	HNRNPM
	NDUFAF1
	CHD6
	TOP2B
	DEGS2
	NSRP1
	ZNF829
	CAMTA1
	LSM11
	ATP6V1B1
	CNN2
	ZZZ3
	BARD1
	TMEM139
	RPS9
	UCHL3
	INIP
	MMADHC
	TFDP2
	NDUFB9
	PTGR1
	FAR1
	SLMAP
	ZNF77
	ORC4
	MTHFD2
	TSACC
	TEX30
	SRSF12
	MAPKAP1
	IQCB1
	MPV17
	IVNS1ABP
	RPAP2
	RELCH
	ABHD18
	ARIH2
	LCMT1
	BRIX1
	DPPA3
	ADAT2
	C7H5orf63
	WSB1
	STPG1
	SNRPG
	TMEM219
	TRIM37
	ZNF454
	MAP3K7
	BRMS1
	TRPV2
	ARAF
	HDAC1
	MTPAP
	IFRD1
	PDIA6
	CCT4
	RPS21
	AMD1
	LOC100196901
	SPPL2A
	NHERF1
	PSME1
	TMSB10
	UBAC1
	RPRD1A
	RTP3
	CLPX
	SNX22
	PPP1CA
	COMTD1
	FBL
	TMEM147
	MTFR1L
	GADD45B
	COMMD3
	MAPRE1
