## Supplementary material for "Sex-biased Transcriptome in *in vitro* Produced Bovine Early Embryos": Table S11

### Sheet: Sheet1
	groupID	featureID	exonBaseMean	dispersion	stat	pvalue	padj	Female	Male	log2fold_Male_Female	genomicData.seqnames	genomicData.start	genomicData.end	genomicData.width	genomicData.strand	countData.F1_1Aligned.sortedByCoord.out.bam	countData.F1_2Aligned.sortedByCoord.out.bam	countData.F2_1Aligned.sortedByCoord.out.bam	countData.F2_2Aligned.sortedByCoord.out.bam	countData.F3_1Aligned.sortedByCoord.out.bam	countData.F3_2Aligned.sortedByCoord.out.bam	countData.M1_1Aligned.sortedByCoord.out.bam	countData.M1_2Aligned.sortedByCoord.out.bam	countData.M2_1Aligned.sortedByCoord.out.bam	countData.M3_1Aligned.sortedByCoord.out.bam	countData.M3_2Aligned.sortedByCoord.out.bam	transcripts
1	DENND1B	E007	2.63349	0.359695	19.3671	1.07851e-05	0.0432688	2.94562	0.000619168	-24.6158	chr16	76507606	76516493	8888	-	2	5	6	0	1	20	0	0	0	0	0	XM_059875836.1, XM_024976901.2
2	DIS3L2	E013	4.44253	0.237275	23.4779	1.26358e-06	0.00697037	3.63667	0.957196	-4.11035	chr2	119776243	119796038	19796	+	24	2	5	4	3	11	2	0	0	0	0	XR_003038041.2, XM_025001751.2, XR_009490563.1, XM_025001739.2, NM_001192506.1
3	DOCK11	E039	9.77133	0.187476	43.7869	3.66151e-11	1.61586e-06	4.96281	0.688198	-6.20097	chrX	2829788	2836837	7050	+	21	22	9	12	13	31	0	0	0	1	0	XM_024988145.2, XM_024988142.2, NM_001076090.3
4	IL1RAPL2	E001	6.90329	0.189876	20.5129	5.92323e-06	0.0261398	3.95474	1.91938	-2.3355	chrX	53077605	53077721	117	+	12	10	4	9	21	11	2	0	0	5	0	XM_059883637.1, XR_003033431.2, XR_009493480.1, XR_009493478.1, XR_009493477.1
5	ZRSR2Y	E001	5.22073	0.243954	25.1293	5.36107e-07	0.00445535	0.675242	4.11477	5.55962	chrY	7326811	7329976	3166	-	1	0	0	0	0	0	15	2	25	4	24	XM_059884060.1
6	ZRSR2Y	E008	5.97322	0.286869	24.8939	6.05744e-07	0.00445535	0.00942978	4.29674	18.0496	chrY	7348131	7351108	2978	-	0	0	0	0	0	0	22	16	18	13	0	XM_059884060.1
7	ZRSR2Y	E010	4.85757	0.259295	26.9484	2.08957e-07	0.00281335	0.00942978	3.99491	17.7883	chrY	7381392	7381720	329	-	0	0	0	0	0	0	9	3	8	11	30	XM_059884060.1
